# Lysosome-Dependent Sphingolipid Regulation as a potential therapeutic Target for Cohen Syndrome

**DOI:** 10.1101/2025.09.04.674037

**Authors:** Fabrizio Vacca, Renuka Prasad, Huda Barakullah, Romain Da Costa, Stefania Vossio, Dimitri Moreau, Woong Sun, Howard Riezman, Muhammad Ansar

**Author notes:** These authors share last authorship (Howard Riezman, Muhammad Ansar).

## Abstract

Cohen Syndrome (CS) is a rare autosomal recessive disorder caused by biallelic mutations in the *VPS13B* gene, affecting approximately 50,000 individuals worldwide. Clinical features include postnatal microcephaly, developmental delay, intellectual disability, neutropenia, and retinal dystrophy. VPS13B belongs to the bridge-like lipid transfer protein (BLTP) family, which also includes VPS13A, VPS13C, and VPS13D in mammals. Although its precise function remains unclear, VPS13B localizes to the Golgi complex, and its loss leads to Golgi fragmentation, a consistent cellular phenotype observed in VPS13B-deficient models. We used the rescue of this cell-autonomous phenotype as the basis for a microscopy-based high-throughput screening assay, through which we identified several small molecules capable of restoring Golgi morphology. Most of these compounds shared a common mechanism of action, relying on lipid accumulation in acidic organelles due to their cationic amphiphilic properties (CADs). Lipidomic profiling revealed a reduction in C18-N-acyl sphingolipids as a characteristic feature of VPS13B knockout (KO) cells, a defect that was reversed by the majority of the identified compounds. To evaluate the physiological relevance of these findings, we tested two compounds, azelastine and raloxifene, in cortical organoids (COs) derived from VPS13B KO human pluripotent stem cells. These organoids exhibited smaller size and reduced neurite outgrowth, reminiscent of the secondary microcephaly observed in CS patients. Treatment with either compound significantly recovered the neurite outgrowth phenotype, reinforcing physiological relevance of the compound effect. Taken together, our findings highlight a potential effect of the CAD on lysosome-dependent sphingolipid regulation, allowing the recovery of Golgi integrity and partial rescue in the cortical organoid CS model. Although additional studies are required to delineate the exact molecular targets, this work uncovers a potential mechanism that could be leveraged for the treatment of CS.
