## Supplementary material for "Lysosome-Dependent Sphingolipid Regulation as a potential therapeutic Target for Cohen Syndrome": File S2

### Sheet: Plate Data
Plate ID	Well Name	Controls (UT)	compound Name	CatalogID	concentration (µM)	Golgi perimeter average	Shape factor average	Golgi features per cell	Golgi area average	4D	Golgi Recovery (1-4D)	Lipid Tox integrated intensity	Lipid Tox relative to UT(KO)
43334	A01	WT				13.4126	0.728841	9.1465	10.1457	0.0620462	0.937954	1.15534e+06	1.32763
43334	A02	KO				8.10931	0.820622	19.0044	4.97615	0.912865	0.0871348	1.14346e+06	1.31398
43334	A03		Sertraline	Prestw-1014	10	12.0836	0.772648	9.50437	9.57014	0.245875	0.754125	2.60878e+07	29.9782
43334	A04		Sertraline	Prestw-1014	10	13.0726	0.766255	9.84807	11.2129	0.251613	0.748387	2.57496e+07	29.5895
43334	A05		Thiethylperazine dimalate	Prestw-1068	10	14.8774	0.7262	8.06972	12.7056	0.331956	0.668044	2.56777e+07	29.507
43334	A06		Thiethylperazine dimalate	Prestw-1068	10	15.9711	0.721249	6.10081	14.3864	0.53319	0.46681	2.58858e+07	29.746
43334	A07		Azelastine HCl	Prestw-1130	10	13.3373	0.737701	8.30655	10.3016	0.100157	0.899843	1.03985e+07	11.9492
43334	A08		Azelastine HCl	Prestw-1130	10	13.594	0.740056	7.97292	10.7807	0.148767	0.851233	1.06453e+07	12.2328
43334	A09		Dilazep dihydrochloride	Prestw-236	10	12.5008	0.744081	9.45312	8.70209	0.143021	0.856979	7.6109e+06	8.74588
43334	A10		Dilazep dihydrochloride	Prestw-236	10	13.0078	0.735506	9.06067	9.40885	0.0620802	0.93792	6.97172e+06	8.01138
43334	A11		Nortriptyline hydrochloride	Prestw-254	10	12.345	0.76253	9.35045	9.81832	0.19458	0.80542	1.44368e+07	16.5897
43334	A12		Nortriptyline hydrochloride	Prestw-254	10	12.111	0.76367	9.45437	9.55944	0.207088	0.792912	1.18208e+07	13.5836
43334	A13		(R)-Duloxetine hydrochloride	Prestw-1708	10	11.8086	0.778745	10.8066	9.39377	0.294798	0.705202	1.22292e+07	14.0529
43334	A14		(R)-Duloxetine hydrochloride	Prestw-1708	10	11.2074	0.787489	10.7045	8.83191	0.357747	0.642253	1.01347e+07	11.6461
43334	A15		Clofazimine	Prestw-376	10	10.2794	0.796292	11.8177	7.63588	0.478963	0.521037	807899	0.928378
43334	A16		Clofazimine	Prestw-376	10	10.7513	0.7815	10.7448	8.14357	0.37649	0.62351	830566	0.954425
43334	A17		Cyclobenzaprine hydrochloride	Prestw-445	10	10.894	0.780939	10.6782	8.09757	0.368872	0.631128	6.29835e+06	7.2376
43334	A18		Cyclobenzaprine hydrochloride	Prestw-445	10	11.3915	0.782292	10.1761	8.68128	0.32852	0.67148	8.27046e+06	9.5038
43334	A19		Budesonide	Prestw-518	10	14.4575	0.728081	6.44221	12.9177	0.355373	0.644627	1.19183e+06	1.36957
43334	A20		Budesonide	Prestw-518	10	15.1896	0.712627	6.63029	13.4772	0.424821	0.575179	1.14314e+06	1.31361
43334	A21		Chlorpromazine hydrochloride	Prestw-64	10	10.2363	0.792667	11.9932	7.48885	0.477883	0.522117	9.20809e+06	10.5812
43334	A22		Chlorpromazine hydrochloride	Prestw-64	10	10.594	0.795098	11.6262	7.9089	0.448631	0.551369	9.95805e+06	11.443
43334	A23	WT				13.6129	0.71643	8.73588	10.2832	0.0822617	0.917738	856899	0.984685
43334	A24	KO				7.06352	0.835264	19.4553	3.97156	1.04945	-0.0494471	729739	0.838562
43334	B01	WT				13.8632	0.715628	8.4868	10.3429	0.103054	0.896946	1.17145e+06	1.34614
43334	B02	KO				7.70855	0.828295	19.3885	4.66649	0.971526	0.0284745	1.1718e+06	1.34655
43334	B03		Sertraline	Prestw-1014	5	10.5974	0.783803	10.9578	7.643	0.41321	0.58679	1.31853e+07	15.1516
43334	B04		Sertraline	Prestw-1014	5	10.6361	0.791576	10.9594	7.96749	0.424068	0.575932	1.22281e+07	14.0516
43334	B05		Thiethylperazine dimalate	Prestw-1068	5	10.6749	0.780409	11.5956	7.59277	0.410449	0.589551	9.5249e+06	10.9453
43334	B06		Thiethylperazine dimalate	Prestw-1068	5	10.6017	0.780539	11.9199	7.51548	0.422936	0.577064	8.04215e+06	9.24145
43334	B07		Azelastine HCl	Prestw-1130	5	9.59566	0.796919	13.5965	6.5559	0.588361	0.411639	2.37284e+06	2.72669
43334	B08		Azelastine HCl	Prestw-1130	5	9.09116	0.798459	13.3635	5.87704	0.645082	0.354918	2.62202e+06	3.01303
43334	B09		Dilazep dihydrochloride	Prestw-236	5	9.25478	0.797065	14.0523	5.80671	0.650244	0.349756	3.03464e+06	3.48718
43334	B10		Dilazep dihydrochloride	Prestw-236	5	8.69173	0.805221	15.173	5.35036	0.741228	0.258772	3.25423e+06	3.73952
43334	B11		Nortriptyline hydrochloride	Prestw-254	5	9.78102	0.796001	13.6519	6.67769	0.573051	0.426949	4.80685e+06	5.52368
43334	B12		Nortriptyline hydrochloride	Prestw-254	5	10.2083	0.790444	12.2237	7.38499	0.480467	0.519533	4.74075e+06	5.44772
43334	B13		(R)-Duloxetine hydrochloride	Prestw-1708	5	8.91098	0.810138	14.6506	5.83872	0.70851	0.29149	4.44552e+06	5.10846
43334	B14		(R)-Duloxetine hydrochloride	Prestw-1708	5	8.48655	0.81684	16.018	5.55037	0.787003	0.212997	3.50617e+06	4.02903
43334	B15		Clofazimine	Prestw-376	5	9.21974	0.804482	13.0123	6.21079	0.632102	0.367898	702152	0.80686
43334	B16		Clofazimine	Prestw-376	5	9.33203	0.80416	13.1631	6.39408	0.619738	0.380262	811479	0.932491
43334	B17		Cyclobenzaprine hydrochloride	Prestw-445	5	8.2774	0.821463	16.5284	5.30864	0.830487	0.169513	1.78153e+06	2.0472
43334	B18		Cyclobenzaprine hydrochloride	Prestw-445	5	8.6655	0.814254	14.7829	5.69789	0.739643	0.260357	2.10054e+06	2.41379
43334	B19		Budesonide	Prestw-518	5	11.2519	0.776568	8.63901	8.95215	0.301518	0.698482	1.06277e+06	1.22126
43334	B20		Budesonide	Prestw-518	5	11.9251	0.760041	8.99352	9.64837	0.198536	0.801464	1.02359e+06	1.17624
43334	B21		Chlorpromazine hydrochloride	Prestw-64	5	8.72642	0.815687	14.3917	5.71962	0.732189	0.267811	3.31291e+06	3.80695
43334	B22		Chlorpromazine hydrochloride	Prestw-64	5	9.26697	0.799782	13.4585	6.15309	0.627778	0.372222	3.76193e+06	4.32293
43334	B23	WT				13.3768	0.713515	8.87566	9.72003	0.0504816	0.949518	1.12264e+06	1.29005
43334	B24	KO				6.9826	0.833441	19.6095	3.93256	1.05468	-0.0546824	749862	0.861686
43334	C01	WT				14.2574	0.712065	8.91865	10.9104	0.164882	0.835118	1.47601e+06	1.69612
43334	C02	KO				7.58554	0.831056	18.5774	4.57829	0.96651	0.0334904	1.01414e+06	1.16537
43334	C03		Sertraline	Prestw-1014	2.5	8.47358	0.815029	14.9593	5.36465	0.769976	0.230024	4.94101e+06	5.67784
43334	C04		Sertraline	Prestw-1014	2.5	7.98628	0.827877	15.6667	5.04639	0.854185	0.145815	4.46992e+06	5.1365
43334	C05		Thiethylperazine dimalate	Prestw-1068	2.5	8.15617	0.821003	16.5881	5.09898	0.845963	0.154037	1.59517e+06	1.83305
43334	C06		Thiethylperazine dimalate	Prestw-1068	2.5	8.17733	0.820319	17.0784	5.10018	0.854543	0.145457	2.13882e+06	2.45777
43334	C07		Azelastine HCl	Prestw-1130	2.5	8.1748	0.821134	16.8	5.20987	0.845012	0.154988	1.33189e+06	1.53051
43334	C08		Azelastine HCl	Prestw-1130	2.5	8.47624	0.811109	16.3536	5.25065	0.795478	0.204522	1.40341e+06	1.61269
43334	C09		Dilazep dihydrochloride	Prestw-236	2.5	7.11549	0.828702	20.2074	3.87845	1.05662	-0.056622	1.2527e+06	1.43951
43334	C10		Dilazep dihydrochloride	Prestw-236	2.5	7.72426	0.82352	18.1642	4.61818	0.930999	0.0690013	1.17941e+06	1.35529
43334	C11		Nortriptyline hydrochloride	Prestw-254	2.5	7.99646	0.82178	16.7913	4.90844	0.868689	0.131311	1.58716e+06	1.82384
43334	C12		Nortriptyline hydrochloride	Prestw-254	2.5	7.91185	0.821361	17.998	4.89434	0.900604	0.0993959	1.38267e+06	1.58886
43334	C13		(R)-Duloxetine hydrochloride	Prestw-1708	2.5	7.92839	0.825729	17.8673	4.901	0.906565	0.0934352	1.626e+06	1.86847
43334	C14		(R)-Duloxetine hydrochloride	Prestw-1708	2.5	8.35256	0.813405	16.2168	5.11072	0.810188	0.189812	1.27752e+06	1.46803
43334	C15		Clofazimine	Prestw-376	2.5	8.60198	0.806562	15.0897	5.41515	0.743481	0.256519	1.04787e+06	1.20413
43334	C16		Clofazimine	Prestw-376	2.5	8.48091	0.80943	16.0741	5.2463	0.78525	0.21475	942417	1.08296
43334	C17		Cyclobenzaprine hydrochloride	Prestw-445	2.5	7.73348	0.822851	17.6176	4.56043	0.918816	0.0811836	1.18773e+06	1.36485
43334	C18		Cyclobenzaprine hydrochloride	Prestw-445	2.5	7.86493	0.822909	18.8627	4.76384	0.93432	0.06568	1.14355e+06	1.31409
43334	C19		Budesonide	Prestw-518	2.5	9.67705	0.788647	12.252	6.71589	0.531745	0.468255	1.11488e+06	1.28113
43334	C20		Budesonide	Prestw-518	2.5	10.3764	0.783699	11.9054	7.38649	0.44781	0.55219	960041	1.10321
43334	C21		Chlorpromazine hydrochloride	Prestw-64	2.5	7.10241	0.833345	19.8162	3.95925	1.05314	-0.0531363	1.21271e+06	1.39356
43334	C22		Chlorpromazine hydrochloride	Prestw-64	2.5	7.48363	0.83026	18.1413	4.49781	0.96242	0.0375803	1.3236e+06	1.52098
43334	C23	WT				13.2741	0.720568	8.45637	9.92744	0.0420914	0.957909	1.31209e+06	1.50776
43334	C24	KO				7.11871	0.834262	20.4386	3.98353	1.06949	-0.0694923	747165	0.858587
43334	D01	WT				13.5996	0.726153	8.66967	10.386	0.0857256	0.914274	1.1533e+06	1.32529
43334	D02	KO				7.64425	0.831799	18.5769	4.62167	0.963684	0.0363163	1.02789e+06	1.18118
43334	D03		Sertraline	Prestw-1014	1.25	8.17045	0.821708	17.1622	5.05287	0.862381	0.137619	2.49865e+06	2.87126
43334	D04		Sertraline	Prestw-1014	1.25	7.72911	0.830107	17.4886	4.72543	0.925186	0.0748144	2.56114e+06	2.94307
43334	D05		Thiethylperazine dimalate	Prestw-1068	1.25	7.67506	0.824734	17.8479	4.52675	0.932771	0.0672286	1.01382e+06	1.16501
43334	D06		Thiethylperazine dimalate	Prestw-1068	1.25	7.92383	0.819779	17.9643	4.70003	0.904921	0.0950788	1.29191e+06	1.48457
43334	D07		Azelastine HCl	Prestw-1130	1.25	7.58843	0.826349	18.162	4.49376	0.949386	0.0506144	946771	1.08796
43334	D08		Azelastine HCl	Prestw-1130	1.25	8.32953	0.812225	16.5591	5.10364	0.816564	0.183436	1.14064e+06	1.31074
43334	D09		Dilazep dihydrochloride	Prestw-236	1.25	7.25547	0.830108	19.5913	4.05731	1.02891	-0.0289117	1.05956e+06	1.21756
43334	D10		Dilazep dihydrochloride	Prestw-236	1.25	6.82302	0.836481	22.0075	3.66316	1.14473	-0.144728	1.09408e+06	1.25723
43334	D11		Nortriptyline hydrochloride	Prestw-254	1.25	7.62162	0.829394	18.7061	4.51814	0.967074	0.0329264	1.13797e+06	1.30767
43334	D12		Nortriptyline hydrochloride	Prestw-254	1.25	7.64724	0.826037	18.5207	4.55901	0.951715	0.0482852	1.11141e+06	1.27715
43334	D13		(R)-Duloxetine hydrochloride	Prestw-1708	1.25	7.58855	0.826555	18.8447	4.42189	0.970092	0.0299083	1.16252e+06	1.33589
43334	D14		(R)-Duloxetine hydrochloride	Prestw-1708	1.25	7.55117	0.825852	18.4072	4.46334	0.957309	0.0426911	1.04916e+06	1.20562
43334	D15		Clofazimine	Prestw-376	1.25	8.66099	0.806539	15.0222	5.30265	0.745098	0.254902	946773	1.08796
43334	D16		Clofazimine	Prestw-376	1.25	8.32428	0.808221	15.4073	4.99925	0.788042	0.211958	917573	1.05441
43334	D17		Cyclobenzaprine hydrochloride	Prestw-445	1.25	7.66333	0.827913	17.7922	4.73633	0.929369	0.0706314	998740	1.14768
43334	D18		Cyclobenzaprine hydrochloride	Prestw-445	1.25	7.51171	0.829303	18.8397	4.48095	0.976742	0.0232577	1.08076e+06	1.24193
43334	D19		Budesonide	Prestw-518	1.25	9.20761	0.796256	13.2231	6.13393	0.61855	0.38145	902094	1.03662
43334	D20		Budesonide	Prestw-518	1.25	9.0071	0.797923	14.2638	5.83607	0.666326	0.333674	1.11513e+06	1.28143
43334	D21		Chlorpromazine hydrochloride	Prestw-64	1.25	7.30322	0.832184	19.5314	4.24372	1.02103	-0.0210278	1.14564e+06	1.31648
43334	D22		Chlorpromazine hydrochloride	Prestw-64	1.25	7.43324	0.826048	17.8402	4.22985	0.961086	0.0389136	1.07713e+06	1.23776
43334	D23	WT				13.6463	0.709018	8.90253	9.90881	0.0839131	0.916087	1.10138e+06	1.26563
43334	D24	KO				7.19326	0.835685	18.5803	4.13822	1.01556	-0.0155638	930073	1.06877
43334	E01	WT				13.1486	0.729346	8.91593	9.90664	0.0391013	0.960899	988872	1.13634
43334	E02	KO				7.73707	0.831766	18.2476	4.72038	0.946955	0.0530448	1.00117e+06	1.15047
43334	E03		Sertraline	Prestw-1014	0.625	7.4867	0.835314	18.9405	4.48402	0.994203	0.00579721	1.17867e+06	1.35444
43334	E04		Sertraline	Prestw-1014	0.625	7.18657	0.836073	20.0833	4.13189	1.05431	-0.0543118	1.18998e+06	1.36744
43334	E05		Thiethylperazine dimalate	Prestw-1068	0.625	7.12568	0.834744	18.6772	4.05162	1.02287	-0.0228675	1.04917e+06	1.20563
43334	E06		Thiethylperazine dimalate	Prestw-1068	0.625	7.85914	0.819985	18.38	4.69667	0.918759	0.081241	918436	1.0554
43334	E07		Azelastine HCl	Prestw-1130	0.625	7.79706	0.82127	17.6431	4.61714	0.910192	0.0898076	999454	1.1485
43334	E08		Azelastine HCl	Prestw-1130	0.625	7.24889	0.832215	19.7403	4.13052	1.03416	-0.0341639	947683	1.08901
43334	E09		Dilazep dihydrochloride	Prestw-236	0.625	6.75871	0.834378	22.2754	3.59058	1.15409	-0.154092	1.05392e+06	1.21109
43334	E10		Dilazep dihydrochloride	Prestw-236	0.625	7.06552	0.82931	22.0051	3.85541	1.11094	-0.11094	1.07144e+06	1.23122
43334	E11		Nortriptyline hydrochloride	Prestw-254	0.625	6.97507	0.834276	19.5169	3.8892	1.05665	-0.0566499	966924	1.11112
43334	E12		Nortriptyline hydrochloride	Prestw-254	0.625	7.4795	0.832484	19.672	4.39213	1.01085	-0.0108528	984994	1.13188
43334	E13		(R)-Duloxetine hydrochloride	Prestw-1708	0.625	7.33658	0.8348	19.6513	4.37334	1.02259	-0.0225948	958025	1.10089
43334	E14		(R)-Duloxetine hydrochloride	Prestw-1708	0.625	7.01702	0.834432	19.9501	3.91952	1.06457	-0.0645749	934229	1.07355
43334	E15		Clofazimine	Prestw-376	0.625	8.33089	0.807833	15.0652	4.96485	0.781907	0.218093	940434	1.08068
43334	E16		Clofazimine	Prestw-376	0.625	7.94872	0.814712	16.4391	4.669	0.858727	0.141273	905443	1.04047
43334	E17		Cyclobenzaprine hydrochloride	Prestw-445	0.625	7.44869	0.829591	19.2622	4.31883	0.998468	0.00153198	982817	1.12938
43334	E18		Cyclobenzaprine hydrochloride	Prestw-445	0.625	7.27874	0.831805	18.7564	4.18594	1.00472	-0.00471593	983367	1.13001
43334	E19		Budesonide	Prestw-518	0.625	8.57932	0.803431	14.6344	5.24754	0.736954	0.263046	1.18374e+06	1.36027
43334	E20		Budesonide	Prestw-518	0.625	8.48323	0.813894	15.476	5.3432	0.7781	0.2219	1.07362e+06	1.23373
43334	E21		Chlorpromazine hydrochloride	Prestw-64	0.625	7.47661	0.831873	19.4805	4.42448	1.0031	-0.00309708	1.05705e+06	1.21468
43334	E22		Chlorpromazine hydrochloride	Prestw-64	0.625	7.04801	0.837417	20.5532	4.0211	1.08077	-0.0807687	1.02554e+06	1.17848
43334	E23	WT				12.977	0.716357	8.66575	9.38945	0.0425876	0.957412	849302	0.975955
43334	E24	KO				7.33287	0.831416	18.6614	4.22934	0.997047	0.00295251	840628	0.965987
43334	F01	WT				13.5187	0.720373	8.74645	10.104	0.0596326	0.940367	1.15492e+06	1.32715
43334	F02	KO				7.35266	0.835007	20.4741	4.27868	1.04853	-0.0485291	1.05994e+06	1.21801
43334	F03		Sertraline	Prestw-1014	0.3125	7.6162	0.825616	18.3369	4.52665	0.949139	0.0508606	1.02312e+06	1.17569
43334	F04		Sertraline	Prestw-1014	0.3125	7.24355	0.835485	19.2052	4.1855	1.02567	-0.025671	1.01053e+06	1.16122
43334	F05		Thiethylperazine dimalate	Prestw-1068	0.3125	7.37353	0.828584	18.7065	4.26262	0.988322	0.0116784	992217	1.14018
43334	F06		Thiethylperazine dimalate	Prestw-1068	0.3125	7.70548	0.82471	18.3078	4.56916	0.940399	0.0596011	952106	1.09409
43334	F07		Azelastine HCl	Prestw-1130	0.3125	7.52847	0.832027	18.1973	4.43618	0.96884	0.0311598	960131	1.10331
43334	F08		Azelastine HCl	Prestw-1130	0.3125	7.29502	0.830808	19.806	4.20441	1.02727	-0.0272744	1.06249e+06	1.22094
43334	F09		Dilazep dihydrochloride	Prestw-236	0.3125	7.12414	0.832466	20.9784	3.96371	1.08092	-0.080917	940682	1.08096
43334	F10		Dilazep dihydrochloride	Prestw-236	0.3125	6.92345	0.837119	20.9253	3.74698	1.10817	-0.108171	980987	1.12728
43334	F11		Nortriptyline hydrochloride	Prestw-254	0.3125	7.45156	0.829305	18.3012	4.32472	0.97373	0.0262704	985456	1.13241
43334	F12		Nortriptyline hydrochloride	Prestw-254	0.3125	7.15352	0.828296	18.9701	3.98686	1.0174	-0.0173972	1.00072e+06	1.14995
43334	F13		(R)-Duloxetine hydrochloride	Prestw-1708	0.3125	7.469	0.827271	18.7851	4.37741	0.977567	0.0224327	850846	0.97773
43334	F14		(R)-Duloxetine hydrochloride	Prestw-1708	0.3125	7.03556	0.830839	18.8179	3.89883	1.02896	-0.028958	905988	1.04109
43334	F15		Clofazimine	Prestw-376	0.3125	7.58187	0.822436	17.6744	4.41873	0.933024	0.0669756	886191	1.01835
43334	F16		Clofazimine	Prestw-376	0.3125	7.72492	0.82179	17.1949	4.53321	0.908461	0.0915386	969974	1.11462
43334	F17		Cyclobenzaprine hydrochloride	Prestw-445	0.3125	7.59892	0.829259	19.4633	4.65804	0.98077	0.01923	903764	1.03854
43334	F18		Cyclobenzaprine hydrochloride	Prestw-445	0.3125	7.04555	0.833161	19.4514	3.97888	1.04511	-0.045105	1.01902e+06	1.17098
43334	F19		Budesonide	Prestw-518	0.3125	8.34279	0.808759	15.671	5.04086	0.791676	0.208324	950334	1.09205
43334	F20		Budesonide	Prestw-518	0.3125	8.36866	0.81081	15.6161	5.24714	0.783609	0.216391	1.13588e+06	1.30527
43334	F21		Chlorpromazine hydrochloride	Prestw-64	0.3125	7.51766	0.829697	18.7035	4.46117	0.974928	0.025072	912952	1.0491
43334	F22		Chlorpromazine hydrochloride	Prestw-64	0.3125	7.60026	0.823775	18.4555	4.49016	0.950375	0.049625	1.01795e+06	1.16975
43334	F23	WT				12.2837	0.719231	9.29539	8.5024	0.130739	0.869261	1.05062e+06	1.20729
43334	F24	KO				7.43811	0.824747	18.684	4.28614	0.975254	0.0247457	869796	0.999505
43334	G01	WT				13.0397	0.72876	8.73926	9.74256	0.0311607	0.968839	926515	1.06468
43334	G02	KO				7.5624	0.829229	18.7635	4.40881	0.975873	0.024127	885973	1.01809
43334	G03		Sertraline	Prestw-1014	0.15625	7.3964	0.830559	19.7921	4.40315	1.01273	-0.0127333	1.02278e+06	1.1753
43334	G04		Sertraline	Prestw-1014	0.15625	7.39829	0.828272	18.7488	4.27909	0.986766	0.0132337	1.08372e+06	1.24533
43334	G05		Thiethylperazine dimalate	Prestw-1068	0.15625	7.26325	0.829576	18.8226	4.1915	1.00172	-0.00171959	1.05073e+06	1.20742
43334	G06		Thiethylperazine dimalate	Prestw-1068	0.15625	7.48276	0.830011	18.9907	4.43153	0.985734	0.0142657	961403	1.10477
43334	G07		Azelastine HCl	Prestw-1130	0.15625	7.40143	0.828727	18.958	4.27696	0.992921	0.00707874	937159	1.07691
43334	G08		Azelastine HCl	Prestw-1130	0.15625	7.22691	0.830442	19.6556	4.13476	1.02883	-0.0288277	985756	1.13276
43334	G09		Dilazep dihydrochloride	Prestw-236	0.15625	7.03062	0.83307	20.7036	3.83267	1.0849	-0.0849003	881332	1.01276
43334	G10		Dilazep dihydrochloride	Prestw-236	0.15625	6.80782	0.833779	20.6243	3.65378	1.10252	-0.102518	864548	0.993475
43334	G11		Nortriptyline hydrochloride	Prestw-254	0.15625	7.07176	0.833244	19.4207	3.95085	1.04472	-0.0447175	955301	1.09776
43334	G12		Nortriptyline hydrochloride	Prestw-254	0.15625	7.09844	0.831921	19.1695	4.05584	1.02933	-0.0293303	869761	0.999465
43334	G13		(R)-Duloxetine hydrochloride	Prestw-1708	0.15625	6.60686	0.835153	20.4032	3.50077	1.11602	-0.116022	893082	1.02626
43334	G14		(R)-Duloxetine hydrochloride	Prestw-1708	0.15625	6.86538	0.832933	18.5865	3.77552	1.04208	-0.0420802	794694	0.913203
43334	G15		Clofazimine	Prestw-376	0.15625	7.37777	0.822471	18.582	4.15363	0.977059	0.0229409	916451	1.05312
43334	G16		Clofazimine	Prestw-376	0.15625	7.08801	0.829754	18.7762	3.94999	1.02068	-0.0206821	911465	1.04739
43334	G17		Cyclobenzaprine hydrochloride	Prestw-445	0.15625	6.97208	0.834457	19.0158	3.8579	1.04656	-0.0465597	808774	0.929383
43334	G18		Cyclobenzaprine hydrochloride	Prestw-445	0.15625	6.82032	0.838494	20.3397	3.77644	1.09891	-0.0989066	850050	0.976814
43334	G19		Budesonide	Prestw-518	0.15625	8.36024	0.800327	15.9377	4.93224	0.783974	0.216026	925848	1.06392
43334	G20		Budesonide	Prestw-518	0.15625	8.04626	0.806895	16.2169	4.70176	0.830652	0.169348	841685	0.967202
43334	G21		Chlorpromazine hydrochloride	Prestw-64	0.15625	6.87845	0.832664	20.0965	3.70971	1.0807	-0.0807017	829785	0.953528
43334	G22		Chlorpromazine hydrochloride	Prestw-64	0.15625	7.10305	0.834722	19.7706	4.03245	1.05151	-0.0515063	865332	0.994375
43334	G23	WT				12.7364	0.724647	10.0166	9.00871	0.0852416	0.914758	952111	1.0941
43334	G24	KO				6.77827	0.838126	19.9339	3.7095	1.0929	-0.0929049	679036	0.780298
43334	H01	WT				13.7436	0.720586	8.27861	10.5929	0.112356	0.887644	950333	1.09205
43334	H02	KO				7.52106	0.829864	18.1195	4.46936	0.960666	0.0393339	978173	1.12404
43334	H03		Sertraline	Prestw-1014	0.078125	7.24852	0.83273	19.3869	4.24484	1.02092	-0.0209155	1.01377e+06	1.16494
43334	H04		Sertraline	Prestw-1014	0.078125	7.1866	0.830562	20.0428	4.05455	1.04472	-0.0447196	971103	1.11592
43334	H05		Thiethylperazine dimalate	Prestw-1068	0.078125	7.21633	0.831322	19.4088	4.17136	1.0232	-0.0232025	897134	1.03092
43334	H06		Thiethylperazine dimalate	Prestw-1068	0.078125	7.34715	0.830213	18.7053	4.30855	0.990932	0.00906768	992917	1.14099
43334	H07		Azelastine HCl	Prestw-1130	0.078125	7.05327	0.83152	19.9641	3.97667	1.05427	-0.0542682	953491	1.09568
43334	H08		Azelastine HCl	Prestw-1130	0.078125	7.01898	0.830088	19.6431	3.92212	1.04713	-0.0471273	875739	1.00633
43334	H09		Dilazep dihydrochloride	Prestw-236	0.078125	6.98939	0.834739	21.0083	3.8514	1.09756	-0.0975575	928603	1.06708
43334	H10		Dilazep dihydrochloride	Prestw-236	0.078125	6.73681	0.834499	21.4723	3.61063	1.13187	-0.131874	896853	1.0306
43334	H11		Nortriptyline hydrochloride	Prestw-254	0.078125	6.91697	0.833833	20.4136	3.7673	1.0869	-0.0868986	864667	0.993611
43334	H12		Nortriptyline hydrochloride	Prestw-254	0.078125	6.88078	0.836009	20.2595	3.72362	1.09129	-0.0912911	950426	1.09216
43334	H13		(R)-Duloxetine hydrochloride	Prestw-1708	0.078125	7.25357	0.826819	18.7747	4.12194	0.998288	0.00171198	825631	0.948754
43334	H14		(R)-Duloxetine hydrochloride	Prestw-1708	0.078125	6.70899	0.834925	20.5237	3.57162	1.11064	-0.110642	890174	1.02292
43334	H15		Clofazimine	Prestw-376	0.078125	6.94371	0.830206	19.104	3.8255	1.0422	-0.042203	899439	1.03357
43334	H16		Clofazimine	Prestw-376	0.078125	7.19587	0.824456	18.5818	4.008	0.996795	0.00320479	839994	0.965258
43334	H17		Cyclobenzaprine hydrochloride	Prestw-445	0.078125	6.78147	0.837175	19.877	3.75942	1.08684	-0.086845	898161	1.0321
43334	H18		Cyclobenzaprine hydrochloride	Prestw-445	0.078125	7.22093	0.824362	19.7152	4.01634	1.02335	-0.0233481	875762	1.00636
43334	H19		Budesonide	Prestw-518	0.078125	7.81368	0.809673	16.2345	4.45353	0.861	0.139	802300	0.921944
43334	H20		Budesonide	Prestw-518	0.078125	8.15762	0.804391	16.4927	4.73009	0.824849	0.175151	859557	0.98774
43334	H21		Chlorpromazine hydrochloride	Prestw-64	0.078125	6.80874	0.83936	19.831	3.75588	1.08952	-0.0895234	872918	1.00309
43334	H22		Chlorpromazine hydrochloride	Prestw-64	0.078125	6.8731	0.834482	20.4572	3.75716	1.09183	-0.0918273	800055	0.919363
43334	H23	WT				12.4049	0.719109	9.30068	8.42099	0.131999	0.868001	752306	0.864494
43334	H24	KO				7.15519	0.830665	18.0436	4.04831	0.997812	0.00218795	708023	0.813607
43334	I01	WT				12.7855	0.737562	8.89947	9.67773	0.072513	0.927487	1.18752e+06	1.36461
43334	I02	KO				7.44616	0.830268	19.0554	4.29263	0.996113	0.00388681	1.00924e+06	1.15975
43334	I03		Bepridil hydrochloride	Prestw-368	10	10.9235	0.787097	11.0587	8.09073	0.393217	0.606783	4.51084e+06	5.18352
43334	I04		Bepridil hydrochloride	Prestw-368	10	11.4134	0.768394	10.1204	8.38921	0.286694	0.713306	4.76902e+06	5.4802
43334	I05		Desipramine hydrochloride	Prestw-343	10	11.0931	0.779964	11.229	8.39823	0.35392	0.64608	9.04428e+06	10.393
43334	I06		Desipramine hydrochloride	Prestw-343	10	11.2394	0.780792	11.004	8.49049	0.344354	0.655646	8.6535e+06	9.94396
43334	I07		Perhexiline maleate	Prestw-286	10	9.91767	0.800575	9.57983	7.48336	0.496116	0.503884	5.90118e+06	6.78119
43334	I08		Perhexiline maleate	Prestw-286	10	9.32867	0.811407	9.87279	7.09794	0.576561	0.423439	6.67144e+06	7.66633
43334	I09		Trifluoperazine dihydrochloride	Prestw-313	10	12.7011	0.748719	8.42027	9.80331	0.127094	0.872906	2.84086e+07	32.645
43334	I10		Trifluoperazine dihydrochloride	Prestw-313	10	12.7037	0.750886	8.84	9.6524	0.132731	0.867269	2.81825e+07	32.3853
43334	I11		Pimozide	Prestw-308	10	8.06201	0.815728	16.5098	4.82984	0.849208	0.150792	1.83256e+06	2.10584
43334	I12		Pimozide	Prestw-308	10	11.2784	0.768672	11.9934	8.18284	0.332604	0.667396	7.45849e+06	8.57074
43334	I13		Maprotiline hydrochloride	Prestw-346	10	12.0105	0.772785	9.51318	9.73683	0.248972	0.751028	2.51075e+07	28.8517
43334	I14		Maprotiline hydrochloride	Prestw-346	10	11.4111	0.787617	10.1816	9.1017	0.340188	0.659812	2.29851e+07	26.4128
43334	I15		Thioridazine hydrochloride	Prestw-78	10	15.1208	0.729867	8.47312	13.2605	0.386874	0.613126	1.99825e+07	22.9624
43334	I16		Thioridazine hydrochloride	Prestw-78	10	14.4545	0.73595	8.30127	12.2662	0.283196	0.716804	2.00085e+07	22.9923
43334	I17		Trimipramine maleate salt	Prestw-806	10	11.3978	0.770389	10.3261	8.54216	0.29081	0.70919	7.78541e+06	8.94641
43334	I18		Trimipramine maleate salt	Prestw-806	10	11.1787	0.774876	10.4564	8.35348	0.323899	0.676101	7.30822e+06	8.39807
43334	I19		Amitryptiline hydrochloride	Prestw-74	10	10.0149	0.787794	11.7709	7.03622	0.490525	0.509475	6.69756e+06	7.69634
43334	I20		Amitryptiline hydrochloride	Prestw-74	10	10.5642	0.781292	11.255	7.47344	0.418514	0.581486	6.41045e+06	7.36641
43334	I21		Thioperamide maleate	Prestw-922	10	7.26126	0.828507	18.972	4.09035	1.00802	-0.00801552	836902	0.961705
43334	I22		Thioperamide maleate	Prestw-922	10	6.86106	0.835357	20.5342	3.71843	1.09809	-0.0980907	948629	1.09009
43334	I23	WT				12.7411	0.717897	9.21365	9.07546	0.0668344	0.933166	885420	1.01746
43334	I24	KO				6.9535	0.837106	19.5924	3.88404	1.06603	-0.0660279	828149	0.951648
43334	J01	WT				12.9993	0.733355	9.11861	9.85998	0.0532478	0.946752	1.03038e+06	1.18403
43334	J02	KO				7.61577	0.829338	17.8724	4.55536	0.945312	0.0546878	972339	1.11734
43334	J03		Bepridil hydrochloride	Prestw-368	5	8.79633	0.808755	14.043	5.60827	0.710135	0.289865	1.85725e+06	2.13421
43334	J04		Bepridil hydrochloride	Prestw-368	5	8.71121	0.814377	14.8909	5.70435	0.73969	0.26031	2.1119e+06	2.42684
43334	J05		Desipramine hydrochloride	Prestw-343	5	8.58367	0.816447	16.4324	5.54079	0.791598	0.208402	1.91467e+06	2.2002
43334	J06		Desipramine hydrochloride	Prestw-343	5	8.38287	0.815978	15.7202	5.33231	0.793413	0.206587	2.61669e+06	3.0069
43334	J07		Perhexiline maleate	Prestw-286	5	9.05821	0.8224	15.9243	6.60047	0.730935	0.269065	1.11514e+07	12.8143
43334	J08		Perhexiline maleate	Prestw-286	5	9.51527	0.813021	13.8018	6.88187	0.627578	0.372422	1.28338e+07	14.7477
43334	J09		Trifluoperazine dihydrochloride	Prestw-313	5	10.891	0.771893	10.6283	7.69302	0.357757	0.642243	1.13439e+07	13.0356
43334	J10		Trifluoperazine dihydrochloride	Prestw-313	5	10.6472	0.773312	10.7112	7.38459	0.38969	0.61031	1.12659e+07	12.9459
43334	J11		Pimozide	Prestw-308	5	7.36076	0.828308	18.1345	4.22061	0.976698	0.0233024	1.00684e+06	1.15699
43334	J12		Pimozide	Prestw-308	5	8.32315	0.812876	17.0422	5.06191	0.831748	0.168252	2.01414e+06	2.3145
43334	J13		Maprotiline hydrochloride	Prestw-346	5	9.64869	0.804864	12.3016	6.69958	0.579786	0.420214	9.5741e+06	11.0018
43334	J14		Maprotiline hydrochloride	Prestw-346	5	9.50835	0.802716	13.022	6.56427	0.597346	0.402654	1.05676e+07	12.1435
43334	J15		Thioridazine hydrochloride	Prestw-78	5	9.79338	0.803119	12.1488	6.93412	0.555429	0.444571	9.83261e+06	11.2989
43334	J16		Thioridazine hydrochloride	Prestw-78	5	10.4147	0.787287	12.2622	7.54397	0.455828	0.544172	9.92185e+06	11.4015
43334	J17		Trimipramine maleate salt	Prestw-806	5	8.6143	0.810462	15.3857	5.57569	0.75052	0.24948	2.4196e+06	2.78043
43334	J18		Trimipramine maleate salt	Prestw-806	5	8.26559	0.811273	15.772	5.12807	0.7987	0.2013	2.64701e+06	3.04175
43334	J19		Amitryptiline hydrochloride	Prestw-74	5	7.7894	0.822402	17.7771	4.6467	0.914843	0.0851569	1.4719e+06	1.6914
43334	J20		Amitryptiline hydrochloride	Prestw-74	5	7.97668	0.816927	16.2653	4.81702	0.85124	0.14876	1.8415e+06	2.11611
43334	J21		Thioperamide maleate	Prestw-922	5	7.11562	0.834299	19.4917	3.9649	1.04622	-0.0462227	895867	1.02946
43334	J22		Thioperamide maleate	Prestw-922	5	7.15986	0.83318	19.7815	4.0576	1.04469	-0.0446858	1.09963e+06	1.26361
43334	J23	WT				12.9646	0.712718	9.2725	9.20955	0.0646919	0.935308	847697	0.974111
43334	J24	KO				6.88639	0.839382	19.5649	3.92572	1.07149	-0.0714885	742690	0.853445
43334	K01	WT				12.6729	0.738214	9.42409	9.39255	0.085478	0.914522	1.04136e+06	1.19665
43334	K02	KO				7.89221	0.827048	18.2092	4.89024	0.920177	0.0798232	957500	1.10029
43334	K03		Bepridil hydrochloride	Prestw-368	2.5	7.83728	0.824943	18.2415	4.69611	0.927486	0.0725142	953148	1.09529
43334	K04		Bepridil hydrochloride	Prestw-368	2.5	7.39194	0.829149	18.5393	4.25816	0.984944	0.0150559	890117	1.02286
43334	K05		Desipramine hydrochloride	Prestw-343	2.5	7.73581	0.823289	17.9295	4.61625	0.924368	0.0756324	1.21836e+06	1.40005
43334	K06		Desipramine hydrochloride	Prestw-343	2.5	7.86982	0.824308	17.3378	4.78245	0.89884	0.10116	1.02019e+06	1.17233
43334	K07		Perhexiline maleate	Prestw-286	2.5	8.12329	0.822961	16.9832	5.07703	0.862183	0.137817	1.98288e+06	2.27857
43334	K08		Perhexiline maleate	Prestw-286	2.5	7.85459	0.829986	16.5679	5.03206	0.884607	0.115393	1.72172e+06	1.97847
43334	K09		Trifluoperazine dihydrochloride	Prestw-313	2.5	8.60593	0.807841	15.2651	5.29348	0.756093	0.243907	3.59877e+06	4.13544
43334	K10		Trifluoperazine dihydrochloride	Prestw-313	2.5	8.41862	0.811109	15.9959	5.26301	0.789409	0.210591	3.37735e+06	3.881
43334	K11		Pimozide	Prestw-308	2.5	7.71736	0.817732	18.1399	4.4936	0.923986	0.0760136	960175	1.10336
43334	K12		Pimozide	Prestw-308	2.5	7.02875	0.833979	19.3243	3.8515	1.05072	-0.0507176	870989	1.00088
43334	K13		Maprotiline hydrochloride	Prestw-346	2.5	8.09389	0.818296	15.4383	4.97029	0.824525	0.175475	2.50648e+06	2.88027
43334	K14		Maprotiline hydrochloride	Prestw-346	2.5	7.90228	0.817524	16.6774	4.70698	0.87046	0.12954	2.53444e+06	2.9124
43334	K15		Thioridazine hydrochloride	Prestw-78	2.5	8.43483	0.816622	16.4252	5.41559	0.804222	0.195778	1.95712e+06	2.24897
43334	K16		Thioridazine hydrochloride	Prestw-78	2.5	8.34154	0.814338	15.9587	5.2716	0.799341	0.200659	1.69147e+06	1.94371
43334	K17		Trimipramine maleate salt	Prestw-806	2.5	7.40633	0.829374	18.9428	4.44991	0.98558	0.0144198	1.25736e+06	1.44487
43334	K18		Trimipramine maleate salt	Prestw-806	2.5	7.50196	0.823062	18.4112	4.28809	0.96195	0.0380499	924573	1.06245
43334	K19		Amitryptiline hydrochloride	Prestw-74	2.5	7.52163	0.825973	18.4704	4.41785	0.962628	0.0373719	946365	1.08749
43334	K20		Amitryptiline hydrochloride	Prestw-74	2.5	7.26499	0.826697	17.9233	4.12978	0.97709	0.0229096	841653	0.967165
43334	K21		Thioperamide maleate	Prestw-922	2.5	7.38271	0.828727	19.2552	4.26911	1.0016	-0.0015971	933910	1.07318
43334	K22		Thioperamide maleate	Prestw-922	2.5	6.98542	0.837665	19.8953	3.95561	1.07004	-0.0700402	784164	0.901103
43334	K23	WT				13.0685	0.726311	9.05786	9.74043	0.0188054	0.981195	1.42443e+06	1.63685
43334	K24	KO				7.29955	0.830629	19.6681	4.24625	1.02112	-0.0211244	840187	0.96548
43334	L01	WT				13.4892	0.728511	8.39819	10.4443	0.0918193	0.908181	981560	1.12794
43334	L02	KO				7.50243	0.832539	19.7444	4.51302	1.00639	-0.00638534	937332	1.07711
43334	L03		Bepridil hydrochloride	Prestw-368	1.25	7.12221	0.838184	18.5024	4.21974	1.01891	-0.0189115	916103	1.05272
43334	L04		Bepridil hydrochloride	Prestw-368	1.25	7.62307	0.829367	18.5605	4.64757	0.957279	0.0427205	961982	1.10544
43334	L05		Desipramine hydrochloride	Prestw-343	1.25	7.36883	0.826686	18.3338	4.25216	0.97582	0.0241797	811993	0.933082
43334	L06		Desipramine hydrochloride	Prestw-343	1.25	8.00421	0.824185	17.9666	4.9256	0.9009	0.0990997	1.00261e+06	1.15213
43334	L07		Perhexiline maleate	Prestw-286	1.25	7.9291	0.81786	17.0731	4.80783	0.873868	0.126132	988388	1.13578
43334	L08		Perhexiline maleate	Prestw-286	1.25	7.99612	0.822895	16.6148	4.92608	0.866638	0.133362	1.17033e+06	1.34485
43334	L09		Trifluoperazine dihydrochloride	Prestw-313	1.25	7.7069	0.823869	18.2661	4.58624	0.936585	0.0634151	1.34684e+06	1.54769
43334	L10		Trifluoperazine dihydrochloride	Prestw-313	1.25	7.13537	0.835113	19.0536	4.07954	1.03091	-0.0309141	1.39498e+06	1.60301
43334	L11		Pimozide	Prestw-308	1.25	7.28026	0.827229	18.6341	4.11401	0.994979	0.00502123	847436	0.97381
43334	L12		Pimozide	Prestw-308	1.25	7.65031	0.817912	17.5517	4.36527	0.919815	0.0801846	1.05746e+06	1.21515
43334	L13		Maprotiline hydrochloride	Prestw-346	1.25	7.43121	0.828187	17.8003	4.31483	0.960914	0.0390859	1.18355e+06	1.36005
43334	L14		Maprotiline hydrochloride	Prestw-346	1.25	7.82547	0.820852	17.5462	4.77054	0.898218	0.101782	1.41234e+06	1.62296
43334	L15		Thioridazine hydrochloride	Prestw-78	1.25	7.79341	0.827336	17.6067	4.75331	0.917059	0.0829407	995317	1.14374
43334	L16		Thioridazine hydrochloride	Prestw-78	1.25	7.52107	0.8266	18.6782	4.32004	0.973896	0.0261035	1.07459e+06	1.23484
43334	L17		Trimipramine maleate salt	Prestw-806	1.25	7.51741	0.823838	17.863	4.34031	0.947344	0.0526555	839164	0.964305
43334	L18		Trimipramine maleate salt	Prestw-806	1.25	7.6253	0.818356	17.1722	4.38258	0.91243	0.0875698	852413	0.97953
43334	L19		Amitryptiline hydrochloride	Prestw-74	1.25	7.15561	0.834807	19.087	4.18266	1.02522	-0.0252168	812967	0.934201
43334	L20		Amitryptiline hydrochloride	Prestw-74	1.25	7.20023	0.834257	19.7289	4.1995	1.03731	-0.0373062	967282	1.11153
43334	L21		Thioperamide maleate	Prestw-922	1.25	7.25745	0.8305	19.4045	4.19519	1.01833	-0.0183267	894189	1.02754
43334	L22		Thioperamide maleate	Prestw-922	1.25	7.0436	0.835283	20.0971	4.00427	1.06505	-0.0650531	897373	1.03119
43334	L23	WT				12.8612	0.710059	8.93418	8.89691	0.0938483	0.906152	842586	0.968237
43334	L24	KO				7.10702	0.835375	19.7883	4.07982	1.05101	-0.0510083	709346	0.815128
43334	M01	WT				12.4048	0.737993	9.39728	9.06234	0.108706	0.891294	1.09024e+06	1.25282
43334	M02	KO				7.68667	0.833198	19.0028	4.7531	0.969911	0.0300889	820322	0.942653
43334	M03		Bepridil hydrochloride	Prestw-368	0.625	7.74428	0.827078	18.0418	4.72156	0.930445	0.0695551	954422	1.09675
43334	M04		Bepridil hydrochloride	Prestw-368	0.625	7.15649	0.836581	19.7156	4.09667	1.04894	-0.0489399	1.00422e+06	1.15398
43334	M05		Desipramine hydrochloride	Prestw-343	0.625	7.17477	0.835674	19.2782	4.13618	1.03326	-0.0332552	1.0118e+06	1.16268
43334	M06		Desipramine hydrochloride	Prestw-343	0.625	7.5054	0.831264	19.0879	4.43088	0.990103	0.00989653	888575	1.02108
43334	M07		Perhexiline maleate	Prestw-286	0.625	7.00502	0.835993	19.825	3.9665	1.06314	-0.063142	740543	0.850977
43334	M08		Perhexiline maleate	Prestw-286	0.625	7.32488	0.83293	19.3678	4.34366	1.01292	-0.0129235	667076	0.766554
43334	M09		Trifluoperazine dihydrochloride	Prestw-313	0.625	7.33604	0.831297	18.9056	4.21588	1.00322	-0.00322155	1.20634e+06	1.38624
43334	M10		Trifluoperazine dihydrochloride	Prestw-313	0.625	7.62616	0.825251	17.9717	4.51012	0.93987	0.0601303	1.02706e+06	1.18022
43334	M11		Pimozide	Prestw-308	0.625	7.22347	0.833139	19.0458	4.12423	1.02019	-0.0201939	884516	1.01642
43334	M12		Pimozide	Prestw-308	0.625	7.27411	0.830797	20.4271	4.13439	1.04795	-0.0479513	996854	1.14551
43334	M13		Maprotiline hydrochloride	Prestw-346	0.625	7.27199	0.830948	19.5052	4.12155	1.02476	-0.0247563	939524	1.07963
43334	M14		Maprotiline hydrochloride	Prestw-346	0.625	7.50085	0.826575	18.4311	4.36562	0.966472	0.0335284	914518	1.0509
43334	M15		Thioridazine hydrochloride	Prestw-78	0.625	7.192	0.831465	19.1973	4.03187	1.02601	-0.0260119	937129	1.07688
43334	M16		Thioridazine hydrochloride	Prestw-78	0.625	7.14258	0.833758	19.8589	4.06337	1.04843	-0.0484348	967029	1.11124
43334	M17		Trimipramine maleate salt	Prestw-806	0.625	7.309	0.827079	19.1295	4.14481	1.00403	-0.00402999	873255	1.00348
43334	M18		Trimipramine maleate salt	Prestw-806	0.625	7.0945	0.834431	19.3863	4.06828	1.03987	-0.0398696	876564	1.00728
43334	M19		Amitryptiline hydrochloride	Prestw-74	0.625	7.19713	0.832404	19.7451	4.16427	1.03537	-0.0353657	866507	0.995725
43334	M20		Amitryptiline hydrochloride	Prestw-74	0.625	7.38321	0.829782	19.2033	4.34149	0.99918	0.000819664	804499	0.924471
43334	M21		Thioperamide maleate	Prestw-922	0.625	6.95927	0.837482	20.5293	3.92187	1.08871	-0.0887087	1.13628e+06	1.30573
43334	M22		Thioperamide maleate	Prestw-922	0.625	7.09902	0.831249	20.0329	3.94807	1.05483	-0.0548326	877612	1.00849
43334	M23	WT				13.4356	0.710704	8.97639	9.69135	0.0636032	0.936397	938049	1.07794
43334	M24	KO				7.19168	0.83208	18.9789	4.13789	1.01692	-0.0169186	676250	0.777097
43334	N01	WT				12.7316	0.734148	8.82679	9.45906	0.0632482	0.936752	940520	1.08078
43334	N02	KO				7.754	0.828487	17.7877	4.77288	0.924884	0.0751164	953356	1.09553
43334	N03		Bepridil hydrochloride	Prestw-368	0.3125	7.35425	0.830607	19.33	4.27334	1.00873	-0.00873129	882086	1.01363
43334	N04		Bepridil hydrochloride	Prestw-368	0.3125	7.31126	0.832214	18.9954	4.24979	1.00698	-0.00698142	1.03399e+06	1.18818
43334	N05		Desipramine hydrochloride	Prestw-343	0.3125	7.27575	0.832708	18.6722	4.1634	1.00598	-0.00597931	1.12195e+06	1.28927
43334	N06		Desipramine hydrochloride	Prestw-343	0.3125	7.26755	0.834227	19.6986	4.32004	1.02795	-0.0279454	998450	1.14734
43334	N07		Perhexiline maleate	Prestw-286	0.3125	7.23663	0.834392	18.8162	4.21998	1.01233	-0.0123254	824242	0.947157
43334	N08		Perhexiline maleate	Prestw-286	0.3125	7.40577	0.833189	18.7005	4.60317	0.98133	0.0186703	998098	1.14694
43334	N09		Trifluoperazine dihydrochloride	Prestw-313	0.3125	7.44299	0.827406	18.3508	4.3289	0.970768	0.0292325	959476	1.10256
43334	N10		Trifluoperazine dihydrochloride	Prestw-313	0.3125	7.87634	0.821334	18.5548	4.79627	0.920777	0.0792231	1.00772e+06	1.158
43334	N11		Pimozide	Prestw-308	0.3125	7.27733	0.831835	18.7003	4.13702	1.00587	-0.00586917	938165	1.07807
43334	N12		Pimozide	Prestw-308	0.3125	7.5526	0.822517	18.6414	4.3802	0.95966	0.0403404	867236	0.996564
43334	N13		Maprotiline hydrochloride	Prestw-346	0.3125	7.40108	0.82898	18.6432	4.37283	0.981151	0.0188491	982159	1.12862
43334	N14		Maprotiline hydrochloride	Prestw-346	0.3125	7.32859	0.828153	18.7669	4.26606	0.990666	0.0093345	935874	1.07544
43334	N15		Thioridazine hydrochloride	Prestw-78	0.3125	7.24525	0.831192	18.9325	4.18099	1.00933	-0.00933319	987421	1.13467
43334	N16		Thioridazine hydrochloride	Prestw-78	0.3125	7.14488	0.832654	18.7511	4.10003	1.01664	-0.0166416	949221	1.09077
43334	N17		Trimipramine maleate salt	Prestw-806	0.3125	7.39344	0.827007	17.855	4.30999	0.961416	0.0385837	843407	0.969181
43334	N18		Trimipramine maleate salt	Prestw-806	0.3125	7.02079	0.83906	21.1968	3.94475	1.10642	-0.106424	1.02093e+06	1.17318
43334	N19		Amitryptiline hydrochloride	Prestw-74	0.3125	7.2456	0.831289	19.5618	4.1052	1.02888	-0.0288834	924202	1.06202
43334	N20		Amitryptiline hydrochloride	Prestw-74	0.3125	7.08711	0.836263	20.5188	4.02567	1.07541	-0.0754075	941569	1.08198
43334	N21		Thioperamide maleate	Prestw-922	0.3125	6.8249	0.836991	19.5732	3.73237	1.07834	-0.078336	883149	1.01485
43334	N22		Thioperamide maleate	Prestw-922	0.3125	7.34312	0.830052	18.817	4.22522	0.997474	0.00252555	841526	0.967019
43334	N23	WT				12.8687	0.714829	9.3175	9.11698	0.0670134	0.932987	929111	1.06767
43334	N24	KO				6.90172	0.83677	19.4191	3.86253	1.06436	-0.0643591	803521	0.923347
43334	O01	WT				12.7954	0.741047	8.74392	9.87479	0.0905974	0.909403	967215	1.11145
43334	O02	KO				8.09269	0.828837	18.1973	5.14846	0.903975	0.0960249	747224	0.858654
43334	O03		Bepridil hydrochloride	Prestw-368	0.15625	7.5212	0.833724	18.5937	4.57542	0.976165	0.0238354	853218	0.980455
43334	O04		Bepridil hydrochloride	Prestw-368	0.15625	7.66317	0.828474	18.5452	4.63828	0.953499	0.0465008	853615	0.980911
43334	O05		Desipramine hydrochloride	Prestw-343	0.15625	7.60214	0.831721	18.9174	4.64174	0.972914	0.0270855	984603	1.13143
43334	O06		Desipramine hydrochloride	Prestw-343	0.15625	7.49874	0.828561	18.6802	4.46619	0.972345	0.0276548	863672	0.992468
43334	O07		Perhexiline maleate	Prestw-286	0.15625	7.2062	0.832093	19.2026	4.10187	1.02353	-0.0235319	807706	0.928156
43334	O08		Perhexiline maleate	Prestw-286	0.15625	7.46235	0.831118	19.3541	4.39077	1.00029	-0.000293861	780681	0.8971
43334	O09		Trifluoperazine dihydrochloride	Prestw-313	0.15625	7.22312	0.836224	19.162	4.24409	1.02445	-0.0244513	867934	0.997365
43334	O10		Trifluoperazine dihydrochloride	Prestw-313	0.15625	6.93118	0.835995	18.0758	3.8909	1.0288	-0.0287978	534390	0.614082
43334	O11		Pimozide	Prestw-308	0.15625	7.60459	0.825769	18.6107	4.43855	0.960972	0.0390275	876716	1.00746
43334	O12		Pimozide	Prestw-308	0.15625	7.28469	0.829687	18.9324	4.19562	1.0035	-0.00349914	722253	0.82996
43334	O13		Maprotiline hydrochloride	Prestw-346	0.15625	7.62452	0.825655	18.8233	4.58962	0.958018	0.0419817	853849	0.98118
43334	O14		Maprotiline hydrochloride	Prestw-346	0.15625	7.47044	0.827786	18.2953	4.3725	0.966966	0.0330342	715600	0.822314
43334	O15		Thioridazine hydrochloride	Prestw-78	0.15625	7.75219	0.824202	17.8966	4.69538	0.921141	0.0788587	836981	0.961797
43334	O16		Thioridazine hydrochloride	Prestw-78	0.15625	7.561	0.830592	19.638	4.59624	0.992856	0.00714449	823001	0.945732
43334	O17		Trimipramine maleate salt	Prestw-806	0.15625	7.19684	0.832561	20.1392	4.06956	1.05045	-0.0504505	948132	1.08952
43334	O18		Trimipramine maleate salt	Prestw-806	0.15625	7.37279	0.826943	18.6299	4.26284	0.982815	0.0171846	827009	0.950337
43334	O19		Amitryptiline hydrochloride	Prestw-74	0.15625	7.3343	0.830077	19.9625	4.26036	1.02547	-0.0254738	937683	1.07752
43334	O20		Amitryptiline hydrochloride	Prestw-74	0.15625	7.3608	0.829393	20.0458	4.25178	1.02546	-0.0254609	848027	0.974489
43334	O21		Thioperamide maleate	Prestw-922	0.15625	7.51029	0.829653	19.2	4.47884	0.986833	0.0131669	720688	0.828161
43334	O22		Thioperamide maleate	Prestw-922	0.15625	7.35651	0.828888	19.0677	4.23159	1.00017	-0.000170858	736462	0.846287
43334	O23	WT				12.3551	0.722407	9.88222	8.47426	0.135323	0.864677	828231	0.951742
43334	O24	KO				7.02041	0.835021	19.1244	3.9782	1.04241	-0.0424069	633874	0.728401
43334	P01	WT				13.3495	0.731784	8.56602	10.2356	0.0755974	0.924403	903228	1.03792
43334	P02	KO				7.6705	0.828987	18.0527	4.55364	0.946396	0.0536043	855919	0.983559
43334	P03		Bepridil hydrochloride	Prestw-368	0.078125	7.80998	0.830147	17.6823	4.88446	0.918773	0.0812267	750921	0.862903
43334	P04		Bepridil hydrochloride	Prestw-368	0.078125	7.14426	0.836114	18.7816	4.01689	1.02934	-0.0293367	862065	0.990621
43334	P05		Desipramine hydrochloride	Prestw-343	0.078125	7.69641	0.82649	17.9969	4.62553	0.934653	0.0653472	792948	0.911197
43334	P06		Desipramine hydrochloride	Prestw-343	0.078125	7.61201	0.827381	18.5368	4.50783	0.959154	0.0408461	843333	0.969096
43334	P07		Perhexiline maleate	Prestw-286	0.078125	7.3376	0.835134	18.6279	4.36075	0.998406	0.00159352	705838	0.811097
43334	P08		Perhexiline maleate	Prestw-286	0.078125	7.69342	0.826302	18.1607	4.67731	0.935843	0.0641572	910679	1.04648
43334	P09		Trifluoperazine dihydrochloride	Prestw-313	0.078125	7.48868	0.833668	18.7635	4.4654	0.986714	0.0132858	675783	0.77656
43334	P10		Trifluoperazine dihydrochloride	Prestw-313	0.078125	7.70451	0.827902	19.0094	4.66107	0.961111	0.0388894	911246	1.04714
43334	P11		Pimozide	Prestw-308	0.078125	7.50495	0.829057	18.2104	4.46357	0.961939	0.0380612	796148	0.914875
43334	P12		Pimozide	Prestw-308	0.078125	7.3893	0.830978	19.0502	4.31053	0.999222	0.000777621	810120	0.930929
43334	P13		Maprotiline hydrochloride	Prestw-346	0.078125	7.57782	0.826334	18.5648	4.49855	0.959412	0.0405877	883444	1.01519
43334	P14		Maprotiline hydrochloride	Prestw-346	0.078125	7.90525	0.820763	18.129	4.84146	0.905284	0.0947164	827298	0.95067
43334	P15		Thioridazine hydrochloride	Prestw-78	0.078125	7.877	0.82516	17.4867	4.83103	0.90168	0.09832	879905	1.01112
43334	P16		Thioridazine hydrochloride	Prestw-78	0.078125	7.50137	0.833757	19.2718	4.45124	0.999766	0.000234484	884725	1.01666
43334	P17		Trimipramine maleate salt	Prestw-806	0.078125	7.39353	0.829077	19.3024	4.31995	1.00069	-0.000690175	776737	0.892569
43334	P18		Trimipramine maleate salt	Prestw-806	0.078125	7.15178	0.832263	19.645	4.04896	1.03994	-0.0399399	955824	1.09836
43334	P19		Amitryptiline hydrochloride	Prestw-74	0.078125	7.30071	0.8301	18.6048	4.19481	0.995801	0.00419869	795329	0.913933
43334	P20		Amitryptiline hydrochloride	Prestw-74	0.078125	6.97286	0.838226	19.9866	3.89712	1.07693	-0.0769306	773626	0.888994
43334	P21		Thioperamide maleate	Prestw-922	0.078125	7.20806	0.831806	19.7159	4.11112	1.03532	-0.0353236	864240	0.99312
43334	P22		Thioperamide maleate	Prestw-922	0.078125	7.1373	0.836886	19.8347	4.07602	1.05446	-0.0544641	869951	0.999683
43334	P23	WT				12.7332	0.716355	9.05976	8.90565	0.0819785	0.918022	805452	0.925566
43334	P24	KO				7.0156	0.840565	20.0375	4.13765	1.07049	-0.0704911	823119	0.945867

### Sheet: charts
Name	Conc. (µM)	Golgi recovery	LIPID TOX Fold increase	SD response	SD lipid tox
(R)-Duloxetine	0.625	-0.0435849	1.08722	0.0296844	0.0193359
(R)-Duloxetine hydrochloride	1.25	0.0362997	1.27075	0.00903879	0.0921107
(R)-Duloxetine hydrochloride	2.5	0.141623	1.66825	0.0681485	0.283154
(R)-Duloxetine hydrochloride	5	0.252243	4.56874	0.0555029	0.763277
(R)-Duloxetine hydrochloride	10	0.673728	12.8495	0.0445117	1.70188
Name	Conc. (µM)	Golgi recovery	LIPID TOX Fold increase	SD response	SD lipid tox
Amitryptiline hydrochloride	0.625	-0.017273	0.960098	0.0255869	0.0503847
Amitryptiline hydrochloride	1.25	-0.0312615	1.02286	0.00854852	0.12539
Amitryptiline hydrochloride	2.5	0.0301408	1.02733	0.0102264	0.0850842
Amitryptiline hydrochloride	5	0.116958	1.90376	0.0449742	0.300319
Amitryptiline hydrochloride	10	0.545481	7.53138	0.0509199	0.233296
Name	Conc. (µM)	Golgi recovery	LIPID TOX Fold increase	SD response	SD lipid tox
Azelastine HCl	0.625	0.0278219	1.11875	0.0876611	0.0420668
Azelastine HCl	1.25	0.117025	1.19935	0.0939189	0.15753
Azelastine HCl	2.5	0.179755	1.5716	0.0350258	0.058112
Azelastine HCl	5	0.383279	2.86986	0.0401076	0.202475
Azelastine HCl	10	0.875538	12.091	0.0343726	0.200584
Name	Conc. (µM)	Golgi recovery	LIPID TOX Fold increase	SD response	SD lipid tox
Bepridil hydrochloride	0.625	0.0103076	1.12536	0.0837886	0.0404647
Bepridil hydrochloride	1.25	0.0119045	1.07908	0.0435804	0.0372788
Bepridil hydrochloride	2.5	0.0437851	1.05907	0.0406291	0.0512165
Bepridil hydrochloride	5	0.275087	2.28053	0.0208983	0.206921
Bepridil hydrochloride	10	0.660045	5.33186	0.0753233	0.20978
Name	Conc. (µM)	Golgi recovery	LIPID TOX Fold increase	SD response	SD lipid tox
Budesonide	0.3125	0.212357	1.19866	0.00570467	0.15077
Budesonide	0.625	0.242473	1.297	0.0290941	0.0894775
Budesonide	1.25	0.357562	1.15902	0.0337825	0.173105
Budesonide	2.5	0.510222	1.19217	0.0593511	0.125813
Budesonide	5	0.749973	1.19875	0.0728194	0.0318349
Budesonide	10	0.609903	1.34159	0.0491074	0.0395685
Name	Conc. (µM)	Golgi recovery	LIPID TOX Fold increase	SD response	SD lipid tox
Chlorpromazine hydrochloride	0.625	-0.0419329	1.19658	0.0549221	0.0256
Chlorpromazine hydrochloride	1.25	0.00894292	1.27712	0.042385	0.055666
Chlorpromazine hydrochloride	2.5	-0.00777797	1.45727	0.0641463	0.0900998
Chlorpromazine hydrochloride	5	0.320016	4.06494	0.0738295	0.364849
Chlorpromazine hydrochloride	10	0.536743	11.0121	0.0206845	0.609385
Name	Conc. (µM)	Golgi recovery	LIPID TOX Fold increase	SD response	SD lipid tox
Cyclobenzaprine hydrochloride	0.625	-0.00159198	1.1297	0.00441794	0.000446691
Cyclobenzaprine hydrochloride	1.25	0.0469445	1.1948	0.0334983	0.0666445
Cyclobenzaprine hydrochloride	2.5	0.0734318	1.33947	0.0109627	0.0358921
Cyclobenzaprine hydrochloride	5	0.214935	2.23049	0.0642369	0.259218
Cyclobenzaprine hydrochloride	10	0.651304	8.3707	0.0285334	1.60245
Name	Conc. (µM)	Golgi recovery	LIPID TOX Fold increase	SD response	SD lipid tox
Desipramine hydrochloride	0.625	-0.0116794	1.09188	0.0305129	0.100125
Desipramine hydrochloride	1.25	0.0616397	1.0426	0.0529764	0.154888
Desipramine hydrochloride	2.5	0.088396	1.28619	0.0180504	0.161023
Desipramine hydrochloride	5	0.207494	2.60355	0.00128329	0.57043
Desipramine hydrochloride	10	0.650863	10.1685	0.00676409	0.317527
Name	Conc. (µM)	Golgi recovery	LIPID TOX Fold increase	SD response	SD lipid tox
Dilazep dihydrochloride	0.625	-0.132516	1.22116	0.030513	0.0142358
Dilazep dihydrochloride	1.25	-0.0868201	1.2374	0.0818948	0.0280483
Dilazep dihydrochloride	2.5	0.00618967	1.3974	0.0888291	0.0595496
Dilazep dihydrochloride	5	0.304264	3.61335	0.0643352	0.178429
Dilazep dihydrochloride	10	0.897449	8.37863	0.0572339	0.519368
Name	Conc. (µM)	Golgi recovery	LIPID TOX Fold increase	SD response	SD lipid tox
Nortriptyline hydrochloride	0.625	-0.0337514	1.1215	0.0323834	0.0146834
Nortriptyline hydrochloride	1.25	0.0406058	1.29241	0.0108603	0.0215808
Nortriptyline hydrochloride	2.5	0.115354	1.70635	0.0225676	0.166155
Nortriptyline hydrochloride	5	0.473241	5.4857	0.0654662	0.0537113
Nortriptyline hydrochloride	10	0.799166	15.0866	0.00884394	2.12563
Name	Conc. (µM)	Golgi recovery	LIPID TOX Fold increase	SD response	SD lipid tox
Sertraline	0.625	-0.0242573	1.36094	0.0425035	0.00918824
Sertraline	1.25	0.106217	2.90716	0.0444095	0.0507791
Sertraline	2.5	0.187919	5.40717	0.0595448	0.382784
Sertraline	5	0.581361	14.6016	0.00767792	0.777815
Sertraline	10	0.751256	29.7839	0.0040579	0.274793
Name	Conc. (µM)	Golgi recovery	LIPID TOX Fold increase	SD response	SD lipid tox
Thioridazine hydrochloride	0.625	-0.0372234	1.09406	0.0158554	0.024295
Thioridazine hydrochloride	1.25	0.0545221	1.18929	0.0401899	0.0644116
Thioridazine hydrochloride	2.5	0.198219	2.09634	0.00345087	0.215851
Thioridazine hydrochloride	5	0.494371	11.3502	0.0704281	0.072514
Thioridazine hydrochloride	10	0.664965	22.9773	0.0733113	0.0211585
Name	Conc. (µM)	Golgi recovery	LIPID TOX Fold increase	SD response	SD lipid tox
Trifluoperazine dihydrochloride	0.625	0.0284544	1.28323	0.0447965	0.145676
Trifluoperazine dihydrochloride	1.25	0.0162505	1.57535	0.0667008	0.0391161
Trifluoperazine dihydrochloride	2.5	0.227249	4.00822	0.0235577	0.179913
Trifluoperazine dihydrochloride	5	0.626277	12.9908	0.0225798	0.0634228
Trifluoperazine dihydrochloride	10	0.870088	32.5151	0.00398536	0.183678
Name	Conc. (µM)	Golgi recovery	LIPID TOX Fold increase	SD response	SD lipid tox
Trimipramine maleate salt	0.625	-0.0247088	1.14271	0.0289777	0.0213134
Trimipramine maleate salt	1.25	0.060938	1.16121	0.0630335	0.0790339
Trimipramine maleate salt	2.5	0.0308274	1.31425	0.0322583	0.046355
Trimipramine maleate salt	5	0.191828	2.82772	0.0275088	0.216565
Trimipramine maleate salt	10	0.611937	6.29385	0.0645011	0.262625
