## Supplementary material for "Lysosome-Dependent Sphingolipid Regulation as a potential therapeutic Target for Cohen Syndrome": File S6

### Sheet: Feuil1
Hela Clones:	2D9
Target seq.	GCAATTGTGAGTTATGACGA
pX330 cloning oligo FW	CACCGCAATTGTGAGTTATGACGA
pX330 cloning oligo RV	AAACTCGTCATAACTCACAATTGC
genomic PCR primer RV	TGGTCTGCCAGTTTGTAACC
genomic PCR primer FW	AGGATCCTTCAAAGTCTGTGCTT
sequencing primer	AGGAGAAAGATACGGTACAACAT
Hela Clones:	3B8, 3C12, 3E10, 3F9, 3J7
Target seq.	GCAGCCTGCTGCATTCTCCG
pX330 cloning oligo FW	CACCGCAGCCTGCTGCATTCTCCG
pX330 cloning oligo RV	AAACCGGAGAATGCAGCAGGCTGC
genomic PCR primer RV	TCCTGTAGCTACCATAAACTGC
genomic PCR primer FW	ACCTTGGGCTTGGTACAGTG
sequencing primer	GGTTCAAGTGATTCTCCTGCC
