## Supplementary material for "Lysosome-Dependent Sphingolipid Regulation as a potential therapeutic Target for Cohen Syndrome": File S7

### Sheet: Feuil1
STANDARD	Class	nmol/sample	provider	cat.
PC(12:0/12:0)	PC	0.4	AVANTI	850335
PE(17:1/14:1(9Z))	PE	1	AVANTI	LM1104
PI(17:0/14:1(9Z))	PI	1	AVANTI	LM1504
PS(17:0/14:1(9Z))	PS	3.3	AVANTI	LM1304
CER (d18:1/17:0)	CER	0.5	AVANTI	860517
Glucosyl(ß) CER (d18:1/8:0)	HexCER	0.1	AVANTI	860540
SM (d18:1/12:0)	SM	2.5	AVANTI	860583
TG d5-(17:0/17:1(10Z)/17:0)	TG	1.5	AVANTI	860903
