## Supplementary material for "Lysosome-Dependent Sphingolipid Regulation as a potential therapeutic Target for Cohen Syndrome": File S8

### Sheet: Positive mode
MoleculeGroup	PrecursorName	PrecursorFormula	PrecursorAdduct	PrecursorMz	PrecursorCharge	Explicit Retention Time	Explicit Retention Time Window
CE	CE(16:0)	C43H76O2	[M+NH4]1+	642.618	1	18.4	0.5
CE	CE(16:1)	C43H74O2	[M+NH4]1+	640.603	1	17.8	0.5
CE	CE(18:0)	C45H80O2	[M+NH4]1+	670.65	1	19	0.5
CE	CE(18:1)	C45H78O2	[M+NH4]1+	668.634	1	18.3	0.5
CE	CE(18:2)	C45H76O2	[M+NH4]1+	666.618	1	17.8	0.5
CE	CE(18:3)	C45H74O2	[M+NH4]1+	664.603	1	17.4	0.5
CE	CE(20:0)	C47H84O2	[M+NH4]1+	698.681	1	19.3	0.5
CE	CE(20:1)	C47H82O2	[M+NH4]1+	696.665	1	18.8	0.5
CE	CE(20:2)	C47H80O2	[M+NH4]1+	694.65	1	18.3	0.5
CE	CE(20:3)	C47H78O2	[M+NH4]1+	692.634	1	17.7	0.5
CE	CE(20:4)	C47H76O2	[M+NH4]1+	690.618	1	17.4	0.5
CE	CE(20:5)	C47H74O2	[M+NH4]1+	688.603	1	17.1	0.5
CE	CE(22:0)	C49H88O2	[M+NH4]1+	726.712	1	20.7	0.5
CE	CE(22:1)	C49H86O2	[M+NH4]1+	724.697	1	19.5	0.5
CE	CE(22:2)	C49H84O2	[M+NH4]1+	722.681	1	18.8	0.5
CE	CE(22:3)	C49H82O2	[M+NH4]1+	720.665	1	18.2	0.5
CE	CE(22:4)	C49H80O2	[M+NH4]1+	718.65	1	17.8	0.5
CE	CE(22:5)	C49H78O2	[M+NH4]1+	716.634	1	17.4	0.5
CE	CE(22:6)	C49H76O2	[M+NH4]1+	714.618	1	17.1	0.5
Cer	Cer 18:1;2/17:0 (ST)	C35H69NO3	[M+H]1+	552.535	1	13.5	0.5
Cer	Cer 32:1	C32H63NO3	[M+H]1+	510.488	1	12.1	0.5
Cer	Cer 32:2	C32H61NO3	[M+H]1+	508.472	1	11.2	0.5
Cer	Cer 34:1	C34H67NO3	[M+H]1+	538.519	1	13	0.5
Cer	Cer 34:2	C34H65NO3	[M+H]1+	536.504	1	12.3	0.5
Cer	Cer 36:1	C36H71NO3	[M+H]1+	566.551	1	13.8	0.5
Cer	Cer 36:2	C36H69NO3	[M+H]1+	564.535	1	13.2	0.5
Cer	Cer 38:1	C38H75NO3	[M+H]1+	594.582	1	14.6	0.5
Cer	Cer 38:2	C38H73NO3	[M+H]1+	592.566	1	13.8	0.5
Cer	Cer 40:1	C40H79NO3	[M+H]1+	622.613	1	15.2	0.5
Cer	Cer 40:2	C40H77NO3	[M+H]1+	620.598	1	14.5	0.5
Cer	Cer 42:1	C42H83NO3	[M+H]1+	650.645	1	15.7	0.5
Cer	Cer 42:2	C42H81NO3	[M+H]1+	648.629	1	15.1	0.5
Cer	Cer 42:3	C42H79NO3	[M+H]1+	646.613	1	14.6	0.5
Cer	Cer 42:4	C42H77NO3	[M+H]1+	644.598	1	14.1	0.5
Cer	Cer 42:5	C42H75NO3	[M+H]1+	642.582	1	13.6	0.5
Cer	Cer 44:1	C44H87NO3	[M+H]1+	678.676	1	16.2	0.5
Cer	Cer 44:2	C44H85NO3	[M+H]1+	676.66	1	15.6	0.5
DHCer	DHCer 16:0	C34H69NO3	[M+H]1+	540.535	1	13.33	0.5
DHCer	DHCer 18:0	C36H73NO3	[M+H]1+	568.566	1	14.11	0.5
DHCer	DHCer 20:0	C38H77NO3	[M+H]1+	596.598	1	14.8	0.5
DHCer	DHCer 22:0	C40H81NO3	[M+H]1+	624.629	1	15.4	0.5
DHCer	DHCer 24:0	C42H85NO3	[M+H]1+	652.66	1	15.91	0.5
DHSM	DHSM 16:0	C39H81N2O6P	[M+H]1+	705.591	1	12.51	0.5
DHSM	DHSM 18:0	C41H85N2O6P	[M+H]1+	733.622	1	13.44	0.5
DHSM	DHSM 20:0	C43H89N2O6P	[M+H]1+	761.653	1	14.1	0.5
DHSM	DHSM 22:0	C45H93N2O6P	[M+H]1+	789.684	1	14.8	0.5
DHSM	DHSM 24:0	C47H97N2O6P	[M+H]1+	817.716	1	16	0.5
Hex2Cer	Hex2Cer 16:0	C46H87NO13	[M+H]1+	862.625	1	12.08	0.5
Hex2Cer	Hex2Cer 16:1	C46H85NO13	[M+H]1+	860.609	1	11.33	0.5
Hex2Cer	Hex2Cer 18:0	C48H91NO13	[M+H]1+	890.656	1	12.99	0.5
Hex2Cer	Hex2Cer 18:1	C48H89NO13	[M+H]1+	888.641	1	12.24	0.5
Hex2Cer	Hex2Cer 20:0	C50H95NO13	[M+H]1+	918.688	1	13.82	0.5
Hex2Cer	Hex2Cer 20:1	C50H93NO13	[M+H]1+	916.672	1	13.08	0.5
Hex2Cer	Hex2Cer 22:0	C52H99NO13	[M+H]1+	946.719	1	14.47	0.5
Hex2Cer	Hex2Cer 22:1	C52H97NO13	[M+H]1+	944.703	1	13.71	0.5
Hex2Cer	Hex2Cer 24:0	C54H103NO13	[M+H]1+	974.75	1	15.04	0.5
Hex2Cer	Hex2Cer 24:1	C54H101NO13	[M+H]1+	972.735	1	14.36	0.5
Hex2Cer	Hex2Cer 24:2	C54H99NO13	[M+H]1+	970.719	1	13.8	0.5
Hex3Cer	Hex3Cer 16:0	C52H97NO18	[M+H]1+	1024.68	1	11.91	0.5
Hex3Cer	Hex3Cer 16:1	C52H95NO18	[M+H]1+	1022.66	1	11.16	0.5
Hex3Cer	Hex3Cer 18:0	C54H101NO18	[M+H]1+	1052.71	1	12.83	0.5
Hex3Cer	Hex3Cer 18:1	C54H99NO18	[M+H]1+	1050.69	1	12.02	0.5
Hex3Cer	Hex3Cer 20:0	C56H105NO18	[M+H]1+	1080.74	1	13.63	0.5
Hex3Cer	Hex3Cer 20:1	C56H103NO18	[M+H]1+	1078.72	1	12.84	0.5
Hex3Cer	Hex3Cer 22:0	C58H109NO18	[M+H]1+	1108.77	1	14.31	0.5
Hex3Cer	Hex3Cer 22:1	C58H107NO18	[M+H]1+	1106.76	1	13.56	0.5
Hex3Cer	Hex3Cer 24:0	C60H113NO18	[M+H]1+	1136.8	1	14.91	0.5
Hex3Cer	Hex3Cer 24:1	C60H111NO18	[M+H]1+	1134.79	1	14.21	0.5
Hex3Cer	Hex3Cer 24:2	C60H109NO18	[M+H]1+	1132.77	1	13.66	0.5
HexCer	HexCer 16:0	C40H77NO8	[M+H]1+	700.572	1	12.38	0.5
HexCer	HexCer 16:1	C40H75NO8	[M+H]1+	698.557	1	11.62	0.5
HexCer	HexCer 18:0	C42H81NO8	[M+H]1+	728.603	1	13.23	0.5
HexCer	HexCer 18:1	C42H79NO8	[M+H]1+	726.588	1	12.58	0.5
HexCer	HexCer 18:1;2/8:0 (ST)	C32H61NO8	[M+H]1+	588.447	1	8.75	0.5
HexCer	HexCer 20:0	C44H85NO8	[M+H]1+	756.635	1	13.98	0.5
HexCer	HexCer 20:1	C44H83NO8	[M+H]1+	754.619	1	13.24	0.5
HexCer	HexCer 22:0	C46H89NO8	[M+H]1+	784.666	1	14.64	0.5
HexCer	HexCer 22:1	C46H87NO8	[M+H]1+	782.65	1	13.93	0.5
HexCer	HexCer 24:0	C48H93NO8	[M+H]1+	812.697	1	15.22	0.5
HexCer	HexCer 24:1	C48H91NO8	[M+H]1+	810.682	1	14.59	0.5
HexCer	HexCer 24:2	C48H89NO8	[M+H]1+	808.666	1	14.03	0.5
LPC	LPC 16:0	C24H50NO7P	[M+H]1+	496.34	1	7.3	0.5
LPC	LPC 16:1	C24H48NO7P	[M+H]1+	494.324	1	6.8	0.5
LPC	LPC 16:2	C24H46NO7P	[M+H]1+	492.308	1	6.1	0.5
LPC	LPC 18:0	C26H54NO7P	[M+H]1+	524.371	1	8.2	0.5
LPC	LPC 18:1	C26H52NO7P	[M+H]1+	522.355	1	7.46	0.5
LPC	LPC 18:2	C26H50NO7P	[M+H]1+	520.34	1	7	0.5
LPC	LPC 18:3	C26H48NO7P	[M+H]1+	518.324	1	6.7	0.5
LPC	LPC 20:0	C28H58NO7P	[M+H]1+	552.402	1	9.15	0.5
LPC	LPC 20:1	C28H56NO7P	[M+H]1+	550.387	1	8.2	0.5
LPC	LPC 20:2	C28H54NO7P	[M+H]1+	548.371	1	7.5	0.5
LPC	LPC 20:3	C28H52NO7P	[M+H]1+	546.355	1	7.1	0.5
LPC	LPC 20:4	C28H50NO7P	[M+H]1+	544.34	1	6.88	0.5
LPC	LPC 20:5	C28H48NO7P	[M+H]1+	542.324	1	6.6	0.5
LPC	LPC 22:0	C30H62NO7P	[M+H]1+	580.434	1	10.25	0.5
LPC	LPC 22:1	C30H60NO7P	[M+H]1+	578.418	1	8.83	0.5
LPC	LPC 22:2	C30H58NO7P	[M+H]1+	576.402	1	8.28	0.5
LPC	LPC 22:3	C30H56NO7P	[M+H]1+	574.387	1	7.78	0.5
LPC	LPC 22:4	C30H54NO7P	[M+H]1+	572.371	1	7.33	0.5
LPC	LPC 22:5	C30H52NO7P	[M+H]1+	570.355	1	6.98	0.5
LPC	LPC 22:6	C30H50NO7P	[M+H]1+	568.34	1	6.83	0.5
LPE	LPE 16:0	C21H44NO7P	[M+H]1+	454.293	1	7.4	0.5
LPE	LPE 16:1	C21H42NO7P	[M+H]1+	452.277	1	6.8	0.5
LPE	LPE 16:2	C21H40NO7P	[M+H]1+	450.262	1	6.1	0.5
LPE	LPE 18:0	C23H48NO7P	[M+H]1+	482.324	1	8.2	0.5
LPE	LPE 18:1	C23H46NO7P	[M+H]1+	480.308	1	7.5	0.5
LPE	LPE 18:2	C23H44NO7P	[M+H]1+	478.293	1	7	0.5
LPE	LPE 18:3	C23H42NO7P	[M+H]1+	476.277	1	6.6	0.5
LPE	LPE 20:0	C25H52NO7P	[M+H]1+	510.355	1	8.65	0.5
LPE	LPE 20:1	C25H50NO7P	[M+H]1+	508.34	1	8.1	0.5
LPE	LPE 20:2	C25H48NO7P	[M+H]1+	506.324	1	7.55	0.5
LPE	LPE 20:3	C25H46NO7P	[M+H]1+	504.308	1	7.2	0.5
LPE	LPE 20:4	C25H44NO7P	[M+H]1+	502.293	1	7	0.5
LPE	LPE 20:5	C25H42NO7P	[M+H]1+	500.277	1	6.7	0.5
LPE	LPE 22:0	C27H56NO7P	[M+H]1+	538.387	1	9.28	0.5
LPE	LPE 22:1	C27H54NO7P	[M+H]1+	536.371	1	8.73	0.5
LPE	LPE 22:2	C27H52NO7P	[M+H]1+	534.355	1	8.18	0.5
LPE	LPE 22:3	C27H50NO7P	[M+H]1+	532.34	1	7.68	0.5
LPE	LPE 22:4	C27H48NO7P	[M+H]1+	530.324	1	7.5	0.5
LPE	LPE 22:5	C27H46NO7P	[M+H]1+	528.308	1	7.1	0.5
LPE	LPE 22:6	C27H44NO7P	[M+H]1+	526.293	1	6.9	0.5
PC	PC 12:0-12:0 (ST)	C32H64NO8P	[M+H]1+	622.444	1	9.1	0.5
PC	PC 30:0	C38H76NO8P	[M+H]1+	706.538	1	12.06	0.5
PC	PC 30:1	C38H74NO8P	[M+H]1+	704.522	1	11.24	0.5
PC	PC 32:0	C40H80NO8P	[M+H]1+	734.569	1	12.97	0.5
PC	PC 32:1	C40H78NO8P	[M+H]1+	732.554	1	12.26	0.5
PC	PC 32:2	C40H76NO8P	[M+H]1+	730.538	1	11.48	0.5
PC	PC 34:0	C42H84NO8P	[M+H]1+	762.601	1	13.84	0.5
PC	PC 34:1	C42H82NO8P	[M+H]1+	760.585	1	13.04	0.5
PC	PC 34:2	C42H80NO8P	[M+H]1+	758.569	1	12.32	0.5
PC	PC 34:3	C42H78NO8P	[M+H]1+	756.554	1	11.72	0.5
PC	PC 36:0	C44H88NO8P	[M+H]1+	790.632	1	14.65	0.5
PC	PC 36:1	C44H86NO8P	[M+H]1+	788.616	1	13.86	0.5
PC	PC 36:2	C44H84NO8P	[M+H]1+	786.601	1	13.12	0.5
PC	PC 36:3	C44H82NO8P	[M+H]1+	784.585	1	12.5	0.5
PC	PC 36:4	C44H80NO8P	[M+H]1+	782.569	1	12.1	0.5
PC	PC 36:5	C44H78NO8P	[M+H]1+	780.554	1	11.7	0.5
PC	PC 36:6	C44H76NO8P	[M+H]1+	778.538	1	11	0.5
PC	PC 36:7	C44H74NO8P	[M+H]1+	776.523	1	10.6	0.5
PC	PC 38:0	C46H92NO8P	[M+H]1+	818.663	1	15.34	0.5
PC	PC 38:1	C46H90NO8P	[M+H]1+	816.648	1	14.61	0.5
PC	PC 38:2	C46H88NO8P	[M+H]1+	814.632	1	13.84	0.5
PC	PC 38:3	C46H86NO8P	[M+H]1+	812.616	1	13.42	0.5
PC	PC 38:4	C46H84NO8P	[M+H]1+	810.601	1	13.1	0.5
PC	PC 38:5	C46H82NO8P	[M+H]1+	808.585	1	12.37	0.5
PC	PC 38:6	C46H80NO8P	[M+H]1+	806.569	1	11.98	0.5
PC	PC 38:7	C46H78NO8P	[M+H]1+	804.554	1	11.29	0.5
PC	PC 38:8	C46H76NO8P	[M+H]1+	802.538	1	10.9	0.5
PC	PC 40:0	C48H96NO8P	[M+H]1+	846.695	1	16.29	0.5
PC	PC 40:1	C48H94NO8P	[M+H]1+	844.679	1	15.39	0.5
PC	PC 40:2	C48H92NO8P	[M+H]1+	842.663	1	14.56	0.5
PC	PC 40:3	C48H90NO8P	[M+H]1+	840.648	1	14	0.5
PC	PC 40:4	C48H88NO8P	[M+H]1+	838.632	1	13.53	0.5
PC	PC 40:5	C48H86NO8P	[M+H]1+	836.616	1	13.14	0.5
PC	PC 40:6	C48H84NO8P	[M+H]1+	834.601	1	12.47	0.5
PC	PC 40:7	C48H82NO8P	[M+H]1+	832.585	1	12.15	0.5
PC	PC 40:8	C48H80NO8P	[M+H]1+	830.569	1	11.53	0.5
PC	PC 42:0	C50H100NO8P	[M+H]1+	874.726	1	17.19	0.5
PC	PC 42:1	C50H98NO8P	[M+H]1+	872.71	1	16.28	0.5
PC	PC 42:2	C50H96NO8P	[M+H]1+	870.695	1	15.29	0.5
PC	PC 42:3	C50H94NO8P	[M+H]1+	868.679	1	14.61	0.5
PC	PC 42:4	C50H92NO8P	[M+H]1+	866.663	1	14.13	0.5
PC	PC 42:5	C50H90NO8P	[M+H]1+	864.648	1	13.81	0.5
PC	PC 42:6	C50H88NO8P	[M+H]1+	862.632	1	13.23	0.5
PC	PC 42:7	C50H86NO8P	[M+H]1+	860.616	1	12.8	0.5
PC	PC 42:8	C50H84NO8P	[M+H]1+	858.601	1	12	0.5
PC-e	PC O-30:0	C38H78NO7P	[M+H]1+	692.559	1	12.6979	0.5
PC-e	PC O-30:1/P-30:0	C38H76NO7P	[M+H]1+	690.543	1	11.8333	0.5
PC-e	PC O-32:0	C40H82NO7P	[M+H]1+	720.59	1	13.57	0.5
PC-e	PC O-32:1/P-32:0	C40H80NO7P	[M+H]1+	718.575	1	12.8133	0.5
PC-e	PC O-34:0	C42H86NO7P	[M+H]1+	748.621	1	14.42	0.5
PC-e	PC O-34:1/P-34:0	C42H84NO7P	[M+H]1+	746.606	1	13.58	0.5
PC-e	PC O-36:1/P-36:0	C44H88NO7P	[M+H]1+	774.637	1	14.44	0.5
PC-e	PC O-36:2/P-36:1	C44H86NO7P	[M+H]1+	772.621	1	13.6396	0.5
PC-e	PC O-36:3/P-36:2	C44H84NO7P	[M+H]1+	770.606	1	13.2938	0.5
PC-e	PC O-36:4/P-36:3	C44H82NO7P	[M+H]1+	768.59	1	12.8	0.5
PC-e	PC O-36:5/P-36:4	C44H80NO7P	[M+H]1+	766.575	1	12.3296	0.5
PC-e	PC O-38:1/P-38:0	C46H92NO7P	[M+H]1+	802.668	1	15.27	0.5
PC-e	PC O-38:2/P38:1	C46H90NO7P	[M+H]1+	800.653	1	14.65	0.5
PC-e	PC O-38:4/P-38:3	C46H86NO7P	[M+H]1+	796.621	1	13.73	0.5
PC-e	PC O-38:5/P-38:4	C46H84NO7P	[M+H]1+	794.606	1	12.872	0.5
PC-e	PC O-40:5/P-40:4	C48H88NO7P	[M+H]1+	822.637	1	13.72	0.5
PC-e	PC O-40:6/P-40:5	C48H86NO7P	[M+H]1+	820.621	1	12.9025	0.5
PC-e	PC O-42:5/P-42:4	C50H92NO7P	[M+H]1+	850.668	1	14.49	0.5
PC-e	PC O-44:5/P-44:4	C52H96NO7P	[M+H]1+	878.7	1	15.27	0.5
PE-e	PE 0-38:6/P-38:5	C43H76NO7P	[M+H]1+	750.543	1	12.912	0.5
PE	PE 14:1-17:0 (ST)	C36H70NO8P	[M+H]1+	676.491	1	12.1	0.5
PE	PE 30:0	C35H70NO8P	[M+H]1+	664.491	1	12.2704	0.5
PE	PE 30:1	C35H68NO8P	[M+H]1+	662.476	1	11.4608	0.5
PE	PE 32:0	C37H74NO8P	[M+H]1+	692.523	1	13.07	0.5
PE	PE 32:1	C37H72NO8P	[M+H]1+	690.507	1	12.36	0.5
PE	PE 32:2	C37H70NO8P	[M+H]1+	688.491	1	11.58	0.5
PE	PE 34:0	C39H78NO8P	[M+H]1+	720.554	1	13.94	0.5
PE	PE 34:1	C39H76NO8P	[M+H]1+	718.538	1	13.2	0.5
PE	PE 34:2	C39H74NO8P	[M+H]1+	716.523	1	12.42	0.5
PE	PE 34:3	C39H72NO8P	[M+H]1+	714.507	1	11.9	0.5
PE	PE 36:0	C41H82NO8P	[M+H]1+	748.585	1	14.75	0.5
PE	PE 36:1	C41H80NO8P	[M+H]1+	746.569	1	13.96	0.5
PE	PE 36:2	C41H78NO8P	[M+H]1+	744.554	1	13.22	0.5
PE	PE 36:3	C41H76NO8P	[M+H]1+	742.538	1	12.6	0.5
PE	PE 36:4	C41H74NO8P	[M+H]1+	740.523	1	12.1	0.5
PE	PE 38:0	C43H86NO8P	[M+H]1+	776.616	1	15.44	0.5
PE	PE 38:1	C43H84NO8P	[M+H]1+	774.601	1	14.6	0.5
PE	PE 38:2	C43H82NO8P	[M+H]1+	772.585	1	13.94	0.5
PE	PE 38:3	C43H80NO8P	[M+H]1+	770.569	1	13.6	0.5
PE	PE 38:4	C43H78NO8P	[M+H]1+	768.554	1	13.3	0.5
PE	PE 38:5	C43H76NO8P	[M+H]1+	766.538	1	12.55	0.5
PE	PE 38:6	C43H74NO8P	[M+H]1+	764.523	1	12.08	0.5
PE	PE 38:7	C43H72NO8P	[M+H]1+	762.507	1	11.6	0.5
PE	PE 40:0	C45H90NO8P	[M+H]1+	804.648	1	16.39	0.5
PE	PE 40:1	C45H88NO8P	[M+H]1+	802.632	1	15.3	0.5
PE	PE 40:2	C45H86NO8P	[M+H]1+	800.616	1	14.66	0.5
PE	PE 40:3	C45H84NO8P	[M+H]1+	798.601	1	14.1	0.5
PE	PE 40:4	C45H82NO8P	[M+H]1+	796.585	1	13.8	0.5
PE	PE 40:5	C45H80NO8P	[M+H]1+	794.569	1	13.4	0.5
PE	PE 40:6	C45H78NO8P	[M+H]1+	792.554	1	12.8	0.5
PE	PE 40:7	C45H76NO8P	[M+H]1+	790.538	1	12.25	0.5
PE	PE 40:8	C45H74NO8P	[M+H]1+	788.523	1	11.63	0.5
PE	PE 42:0	C47H94NO8P	[M+H]1+	832.679	1	17.29	0.5
PE	PE 42:1	C47H92NO8P	[M+H]1+	830.663	1	15.8	0.5
PE	PE 42:2	C47H90NO8P	[M+H]1+	828.648	1	15.3	0.5
PE	PE 42:3	C47H88NO8P	[M+H]1+	826.632	1	14.71	0.5
PE	PE 42:4	C47H86NO8P	[M+H]1+	824.616	1	14.23	0.5
PE	PE 42:5	C47H84NO8P	[M+H]1+	822.601	1	13.91	0.5
PE	PE 42:6	C47H82NO8P	[M+H]1+	820.585	1	13.33	0.5
PE	PE 42:7	C47H80NO8P	[M+H]1+	818.569	1	12.9	0.5
PE	PE 42:8	C47H78NO8P	[M+H]1+	816.554	1	12.1	0.5
PE-e	PE O-32:1/P-32:0	C37H74NO7P	[M+H]1+	676.528	1	13.54	0.5
PE-e	PE O-32:2/P-32:1	C37H72NO7P	[M+H]1+	674.512	1	12.8284	0.5
PE-e	PE O-34:1/P-34:0	C39H78NO7P	[M+H]1+	704.559	1	14.2888	0.5
PE-e	PE O-34:2/P-34:1	C39H76NO7P	[M+H]1+	702.543	1	13.5872	0.5
PE-e	PE O-34:3/P-34:2	C39H74NO7P	[M+H]1+	700.528	1	13	0.5
PE-e	PE O-36:2/P-36:1	C41H80NO7P	[M+H]1+	730.574	1	14.2852	0.5
PE-e	PE O-36:3/P-36:2	C41H78NO7P	[M+H]1+	728.559	1	13.6144	0.5
PE-e	PE O-36:4/P-36:3	C41H76NO7P	[M+H]1+	726.543	1	13.2444	0.5
PE-e	PE O-36:5/P-36:4	C41H74NO7P	[M+H]1+	724.528	1	12.8772	0.5
PE-e	PE O-36:6/P-36:5	C41H72NO7P	[M+H]1+	722.512	1	12.3572	0.5
PE-e	PE O-38:3/P-38:2	C43H82NO7P	[M+H]1+	756.59	1	14.31	0.5
PE-e	PE O-38:4/P-38:3	C43H80NO7P	[M+H]1+	754.574	1	13.9	0.5
PE-e	PE O-38:5/P-38:4	C43H78NO7P	[M+H]1+	752.559	1	13.6656	0.5
PE-e	PE O-38:7/P-38:6	C43H74NO7P	[M+H]1+	748.528	1	12.6968	0.5
PE-e	PE O-40:3/P-40:2	C45H86NO7P	[M+H]1+	784.621	1	14.9	0.5
PE-e	PE O40:4/P-40:3	C45H84NO7P	[M+H]1+	782.606	1	14.5	0.5
PE-e	PE O-40:5/P-40:4	C45H82NO7P	[M+H]1+	780.59	1	14.1	0.5
PE-e	PE O-40:6/P-40:5	C45H80NO7P	[M+H]1+	778.574	1	13.6984	0.5
PE-e	PE O-40:7/P-40:6	C45H78NO7P	[M+H]1+	776.559	1	12.85	0.5
PE-e	PE O-40:8/P-40:7	C45H76NO7P	[M+H]1+	774.543	1	12.7172	0.5
SM	SM 18:1;2/12:0 (ST)	C35H71N2O6P	[M+H]1+	647.512	1	10.1	0.5
SM	SM 32:1	C37H75N2O6P	[M+H]1+	675.544	1	11.2	0.5
SM	SM 32:2	C37H73N2O6P	[M+H]1+	673.528	1	10.2	0.5
SM	SM 34:1	C39H79N2O6P	[M+H]1+	703.575	1	12.05	0.5
SM	SM 34:2	C39H77N2O6P	[M+H]1+	701.559	1	11.25	0.5
SM	SM 36:1	C41H83N2O6P	[M+H]1+	731.606	1	13	0.5
SM	SM 36:2	C41H81N2O6P	[M+H]1+	729.591	1	12.2	0.5
SM	SM 38:1	C43H87N2O6P	[M+H]1+	759.638	1	13.9	0.5
SM	SM 38:2	C43H85N2O6P	[M+H]1+	757.622	1	13.2	0.5
SM	SM 40:1	C45H91N2O6P	[M+H]1+	787.669	1	14.7	0.5
SM	SM 40:2	C45H89N2O6P	[M+H]1+	785.653	1	13.7	0.5
SM	SM 40:3	C45H87N2O6P	[M+H]1+	783.638	1	13.1	0.5
SM	SM 40:4	C45H85N2O6P	[M+H]1+	781.622	1	12.4	0.5
SM	SM 42:1	C47H95N2O6P	[M+H]1+	815.7	1	15.5	0.5
SM	SM 42:2	C47H93N2O6P	[M+H]1+	813.684	1	14.5	0.5
SM	SM 42:3	C47H91N2O6P	[M+H]1+	811.669	1	13.9	0.5
SM	SM 42:4	C47H89N2O6P	[M+H]1+	809.653	1	13.3	0.5
SM	SM 42:5	C47H87N2O6P	[M+H]1+	807.637	1	12.7	0.5
SM	SM 44:1	C49H99N2O6P	[M+H]1+	843.731	1	17	0.5
SM	SM 44:2	C49H97N2O6P	[M+H]1+	841.716	1	15.4	0.5
TAG	TAG 17:0-17:0-17:1 (D5) (ST)	C54H97D5O6	[M+NH4]1+	869.833	1	17.5	0.5
TAG	TAG 48:0	C51H98O6	[M+NH4]1+	824.77	1	17.34	0.5
TAG	TAG 48:1	C51H96O6	[M+NH4]1+	822.755	1	16.93	0.5
TAG	TAG 48:2	C51H94O6	[M+NH4]1+	820.739	1	16.55	0.5
TAG	TAG 48:3	C51H92O6	[M+NH4]1+	818.723	1	16.25	0.5
TAG	TAG 50:0	C53H102O6	[M+NH4]1+	852.802	1	17.73	0.5
TAG	TAG 50:1	C53H100O6	[M+NH4]1+	850.786	1	17.28	0.5
TAG	TAG 50:2	C53H98O6	[M+NH4]1+	848.77	1	16.89	0.5
TAG	TAG 50:3	C53H96O6	[M+NH4]1+	846.755	1	16.53	0.5
TAG	TAG 50:4	C53H94O6	[M+NH4]1+	844.739	1	16.3	0.5
TAG	TAG 50:5	C53H92O6	[M+NH4]1+	842.723	1	16.07	0.5
TAG	TAG 52:0	C55H106O6	[M+NH4]1+	880.833	1	18.15	0.5
TAG	TAG 52:1	C55H104O6	[M+NH4]1+	878.817	1	17.66	0.5
TAG	TAG 52:2	C55H102O6	[M+NH4]1+	876.802	1	17.23	0.5
TAG	TAG 52:3	C55H100O6	[M+NH4]1+	874.786	1	16.87	0.5
TAG	TAG 52:4	C55H98O6	[M+NH4]1+	872.77	1	16.64	0.5
TAG	TAG 52:5	C55H96O6	[M+NH4]1+	870.755	1	16.42	0.5
TAG	TAG 52:6	C55H94O6	[M+NH4]1+	868.739	1	16.18	0.5
TAG	TAG 52:7	C55H92O6	[M+NH4]1+	866.723	1	15.9	0.5
TAG	TAG 54:0	C57H110O6	[M+NH4]1+	908.864	1	18.61	0.5
TAG	TAG 54:1	C57H108O6	[M+NH4]1+	906.848	1	18.07	0.5
TAG	TAG 54:2	C57H106O6	[M+NH4]1+	904.833	1	17.6	0.5
TAG	TAG 54:3	C57H104O6	[M+NH4]1+	902.817	1	17.18	0.5
TAG	TAG 54:4	C57H102O6	[M+NH4]1+	900.802	1	16.88	0.5
TAG	TAG 54:5	C57H100O6	[M+NH4]1+	898.786	1	16.75	0.5
TAG	TAG 54:6	C57H98O6	[M+NH4]1+	896.77	1	16.4	0.5
TAG	TAG 54:7	C57H96O6	[M+NH4]1+	894.755	1	16.24	0.5
TAG	TAG 54:8	C57H94O6	[M+NH4]1+	892.739	1	15.9	0.5
TAG	TAG 56:0	C59H114O6	[M+NH4]1+	936.895	1	19.14	0.5
TAG	TAG 56:1	C59H112O6	[M+NH4]1+	934.88	1	18.5	0.5
TAG	TAG 56:2	C59H110O6	[M+NH4]1+	932.864	1	17.98	0.5
TAG	TAG 56:3	C59H108O6	[M+NH4]1+	930.848	1	17.53	0.5
TAG	TAG 56:4	C59H106O6	[M+NH4]1+	928.833	1	17.21	0.5
TAG	TAG 56:5	C59H104O6	[M+NH4]1+	926.817	1	17.07	0.5
TAG	TAG 56:6	C59H102O6	[M+NH4]1+	924.802	1	16.72	0.5
TAG	TAG 56:7	C59H100O6	[M+NH4]1+	922.786	1	16.58	0.5
TAG	TAG 56:8	C59H98O6	[M+NH4]1+	920.77	1	16.26	0.5
TAG	TAG 56:9	C59H96O6	[M+NH4]1+	918.755	1	16	0.5
TAG	TAG 58:0	C61H118O6	[M+NH4]1+	964.927	1	19.7	0.5
TAG	TAG 58:1	C61H116O6	[M+NH4]1+	962.911	1	19	0.5
TAG	TAG 58:10	C61H98O6	[M+NH4]1+	944.77	1	16.13	0.5
TAG	TAG 58:2	C61H114O6	[M+NH4]1+	960.895	1	18.39	0.5
TAG	TAG 58:3	C61H112O6	[M+NH4]1+	958.88	1	17.9	0.5
TAG	TAG 58:4	C61H110O6	[M+NH4]1+	956.864	1	17.54	0.5
TAG	TAG 58:5	C61H108O6	[M+NH4]1+	954.848	1	17.33	0.5
TAG	TAG 58:6	C61H106O6	[M+NH4]1+	952.833	1	17.04	0.5
TAG	TAG 58:7	C61H104O6	[M+NH4]1+	950.817	1	16.7	0.5
TAG	TAG 58:8	C61H102O6	[M+NH4]1+	948.802	1	16.55	0.5
TAG	TAG 58:9	C61H100O6	[M+NH4]1+	946.786	1	16.28	0.5
TAG	TAG 60:0	C63H122O6	[M+NH4]1+	992.958	1	20.38	0.5
TAG	TAG 60:1	C63H120O6	[M+NH4]1+	990.942	1	19.56	0.5
TAG	TAG 60:10	C63H102O6	[M+NH4]1+	972.802	1	16.29	0.5
TAG	TAG 60:11	C63H100O6	[M+NH4]1+	970.786	1	16.13	0.5
TAG	TAG 60:2	C63H118O6	[M+NH4]1+	988.927	1	18.85	0.5
TAG	TAG 60:3	C63H116O6	[M+NH4]1+	986.911	1	18.31	0.5
TAG	TAG 60:4	C63H114O6	[M+NH4]1+	984.895	1	17.87	0.5
TAG	TAG 60:5	C63H112O6	[M+NH4]1+	982.88	1	17.58	0.5
TAG	TAG 60:6	C63H110O6	[M+NH4]1+	980.864	1	17.35	0.5
TAG	TAG 60:7	C63H108O6	[M+NH4]1+	978.848	1	17.02	0.5
TAG	TAG 60:8	C63H106O6	[M+NH4]1+	976.833	1	16.82	0.5
TAG	TAG 60:9	C63H104O6	[M+NH4]1+	974.817	1	16.56	0.5

### Sheet: negative mode
MoleculeGroup	PrecursorName	PrecursorFormula	PrecursorAdduct	PrecursorMz	PrecursorCharge	Explicit Retention Time	Explicit Retention Time Window
PI	PI 14:1-17:0 (ST)	C40H75O13P	[M-H]	793.487	-1	11.1292	0.5
PI	PI 32:1	C41H77O13P	[M-H]	807.503	-1	11.5108	0.5
PI	PI 34:1	C43H81O13P	[M-H]	835.534	-1	12.2976	0.5
PI	PI 34:2	C43H79O13P	[M-H]	833.519	-1	11.578	0.5
PI	PI 36:1	C45H85O13P	[M-H]	863.566	-1	13.1576	0.5
PI	PI 36:2	C45H83O13P	[M-H]	861.55	-1	12.3596	0.5
PI	PI 36:3	C45H81O13P	[M-H]	859.534	-1	11.8324	0.5
PI	PI 36:4	C45H79O13P	[M-H]	857.519	-1	11.6336	0.5
PI	PI 38:1	C47H89O13P	[M-H]	891.597	-1	13.7584	0.5
PI	PI 38:2	C47H87O13P	[M-H]	889.581	-1	13.2556	0.5
PI	PI 38:3	C47H85O13P	[M-H]	887.566	-1	12.7884	0.5
PI	PI 38:4	C47H83O13P	[M-H]	885.55	-1	12.4952	0.5
PI	PI 38:5	C47H81O13P	[M-H]	883.534	-1	11.6792	0.5
PI	PI 40:1	C49H93O13P	[M-H]	919.628	-1	14.356	0.5
PI	PI 40:2	C49H91O13P	[M-H]	917.612	-1	13.8888	0.5
PI	PI 40:3	C49H89O13P	[M-H]	915.597	-1	13.5104	0.5
PI	PI 40:4	C49H87O13P	[M-H]	913.581	-1	12.9888	0.5
PI	PI 40:5	C49H85O13P	[M-H]	911.566	-1	12.536	0.5
PS	PS 14:1-17:0 (ST)	C37H70NO10P	[M-H]	718.466	-1	11.2316	0.5
PS	PS 30:0	C36H70NO10P	[M-H]	706.466	-1	11.456	0.5
PS	PS 32:0	C38H74NO10P	[M-H]	734.498	-1	12.3496	0.5
PS	PS 32:1	C38H72NO10P	[M-H]	732.482	-1	11.5928	0.5
PS	PS 34:0	C40H78NO10P	[M-H]	762.529	-1	13.222	0.5
PS	PS 34:1	C40H76NO10P	[M-H]	760.513	-1	12.4736	0.5
PS	PS 34:2	C40H74NO10P	[M-H]	758.498	-1	11.71	0.5
PS	PS 36:1	C42H80NO10P	[M-H]	788.545	-1	13.2656	0.5
PS	PS 36:2	C42H78NO10P	[M-H]	786.529	-1	12.568	0.5
PS	PS 36:3	C42H76NO10P	[M-H]	784.513	-1	11.95	0.5
PS	PS 38:1	C44H84NO10P	[M-H]	816.576	-1	13.9996	0.5
PS	PS 38:2	C44H82NO10P	[M-H]	814.56	-1	13.2924	0.5
PS	PS 38:3	C44H80NO10P	[M-H]	812.545	-1	12.9044	0.5
PS	PS 38:4	C44H78NO10P	[M-H]	810.529	-1	12.612	0.5
PS	PS 40:1	C46H88NO10P	[M-H]	844.607	-1	14.7	0.5
PS	PS 40:2	C46H86NO10P	[M-H]	842.592	-1	13.9708	0.5
PS	PS 40:3	C46H84NO10P	[M-H]	840.576	-1	13.572	0.5
PS	PS 40:4	C46H82NO10P	[M-H]	838.56	-1	13.1312	0.5
PS	PS 40:5	C46H80NO10P	[M-H]	836.545	-1	12.6488	0.5
